# Fighting antimicrobial resistance in *Pseudomonas aeruginosa* with machine learning-enabled molecular diagnostics

**DOI:** 10.1101/643676

**Authors:** Ariane Khaledi, Aaron Weimann, Monika Schniederjans, Ehsaneddin Asgari, Tzu-Hao Kuo, Antonio Oliver, Gabriel Cabot, Axel Kola, Petra Gastmeier, Michael Hogardt, Daniel Jonas, Mohammad R.K. Mofrad, Andreas Bremges, Alice C. McHardy, Susanne Häussler

## Abstract

The growing importance of antibiotic resistance on clinical outcomes and cost of care underscores the need for optimization of current diagnostics. For a number of bacterial species antimicrobial resistance can be unambiguously predicted based on their genome sequence. In this study, we sequenced the genomes and transcriptomes of 414 drug-resistant clinical *Pseudomonas aeruginosa* isolates. By training machine learning classifiers on information about the presence or absence of genes, their sequence variation, and gene expression profiles, we generated predictive models and identified biomarkers of susceptibility or resistance to four commonly administered antimicrobial drugs. Using these data types alone or in combination resulted in high (0.8-0.9) or very high (>0.9) sensitivity and predictive values, where the relative contribution of the different categories of biomarkers strongly depended on the antibiotic. For all drugs except for ciprofloxacin, gene expression information substantially improved diagnostic performance. Our results pave the way for the development of a molecular resistance profiling tool that reliably predicts antimicrobial susceptibility based on genomic and transcriptomic markers. The implementation of a molecular susceptibility test system in routine clinical microbiology diagnostics holds promise to provide earlier and more detailed information on antibiotic resistance profiles of bacterial pathogens and thus could change how physicians treat bacterial infections.
