## Supplemental Table S2 Classifier Comparison for "Fighting antimicrobial resistance in *Pseudomonas aeruginosa* with machine learning-enabled molecular diagnostics"

### Sheet: random
Drug	Data type	Classifier	Macro F1-score cv	Macro F1-score validation
Ceftazidim	EXPR	LR	0.78 ± 0.099	0.82	\	EXPR & GPA	LR	0.78	0.82
Ceftazidim	EXPR & GPA	LR	0.78 ± 0.094	0.82	Ciprofloxacin	SNPs	LR	0.86	0.92
Ceftazidim	EXPR & SNPs	LR	0.78 ± 0.111	0.82	Meropenem	EXPR & GPA	LR	0.78	0.9
Ceftazidim	EXPR & SNPs & GPA	LR	0.78 ± 0.111	0.82	Tobramycin	EXPR & GPA	LR	0.92	0.94
Ceftazidim	EXPR	LR	0.78 ± 0.099	0.82				0.835	0.895
Ceftazidim	EXPR & GPA	LR	0.78 ± 0.094	0.82				0.0589491	0.0455522
Ceftazidim	EXPR & SNPs	LR	0.78 ± 0.111	0.82	Ceftazidim	EXPR & GPA	RF	0.64	0.67
Ceftazidim	EXPR & SNPs & GPA	LR	0.78 ± 0.111	0.82	Ciprofloxacin	SNPs	RF	0.72	0.78
Ceftazidim	GPA	LR	0.67 ± 0.087	0.65	Meropenem	EXPR & GPA	RF	0.46	0.47
Ceftazidim	GPA	LR	0.67 ± 0.087	0.65	Tobramycin	EXPR & GPA	RF	0.87	0.91
Ceftazidim	EXPR & SNPs	LR	0.78 ± 0.111	0.82				0.6725	0.7075
Ceftazidim	EXPR & SNPs & GPA	LR	0.78 ± 0.111	0.82				0.147881	0.161303
Ceftazidim	EXPR & GPA	LR	0.78 ± 0.094	0.82	Ceftazidim	EXPR & GPA	SVM	0.78	0.76
Ceftazidim	EXPR	LR	0.78 ± 0.099	0.82	Ciprofloxacin	SNPs	SVM	0.86	0.92
Ceftazidim	SNPs & GPA	LR	0.6 ± 0.071	0.68	Meropenem	EXPR & GPA	SVM	0.79	0.9
Ceftazidim	SNPs	LR	0.56 ± 0.07	0.73	Tobramycin	EXPR & GPA	SVM	0.92	0.91
Ceftazidim	SNPs & GPA	LR	0.6 ± 0.071	0.68				0.8375	0.8725
Ceftazidim	GPA	LR	0.67 ± 0.087	0.65				0.056734	0.0653357
Ceftazidim	SNPs	LR	0.56 ± 0.07	0.73
Ceftazidim	SNPs & GPA	LR	0.6 ± 0.071	0.68
Ceftazidim	SNPs	LR	0.56 ± 0.07	0.73
Ceftazidim	EXPR	RF	0.64 ± 0.078	0.76
Ceftazidim	EXPR & GPA	RF	0.64 ± 0.098	0.67
Ceftazidim	EXPR & SNPs	RF	0.63 ± 0.103	0.61
Ceftazidim	EXPR & SNPs & GPA	RF	0.61 ± 0.09	0.61
Ceftazidim	EXPR	RF	0.64 ± 0.078	0.76
Ceftazidim	EXPR & GPA	RF	0.64 ± 0.098	0.67
Ceftazidim	EXPR & SNPs	RF	0.63 ± 0.103	0.61
Ceftazidim	EXPR & SNPs & GPA	RF	0.61 ± 0.09	0.61
Ceftazidim	GPA	RF	0.64 ± 0.104	0.59
Ceftazidim	GPA	RF	0.64 ± 0.104	0.59
Ceftazidim	EXPR & SNPs	RF	0.63 ± 0.103	0.61
Ceftazidim	EXPR & SNPs & GPA	RF	0.61 ± 0.09	0.61
Ceftazidim	EXPR & GPA	RF	0.64 ± 0.098	0.67
Ceftazidim	EXPR	RF	0.64 ± 0.078	0.76
Ceftazidim	SNPs & GPA	RF	0.59 ± 0.085	0.67
Ceftazidim	SNPs	RF	0.57 ± 0.034	0.61
Ceftazidim	SNPs & GPA	RF	0.59 ± 0.085	0.67
Ceftazidim	GPA	RF	0.64 ± 0.104	0.59
Ceftazidim	SNPs	RF	0.57 ± 0.034	0.61
Ceftazidim	SNPs & GPA	RF	0.59 ± 0.085	0.67
Ceftazidim	SNPs	RF	0.57 ± 0.034	0.61
Ceftazidim	EXPR	SVM	0.78 ± 0.11	0.76
Ceftazidim	EXPR & GPA	SVM	0.78 ± 0.113	0.76
Ceftazidim	EXPR & SNPs	SVM	0.79 ± 0.11	0.76
Ceftazidim	EXPR & SNPs & GPA	SVM	0.78 ± 0.113	0.76
Ceftazidim	EXPR	SVM	0.78 ± 0.11	0.76
Ceftazidim	EXPR & GPA	SVM	0.78 ± 0.113	0.76
Ceftazidim	EXPR & SNPs	SVM	0.79 ± 0.11	0.76
Ceftazidim	EXPR & SNPs & GPA	SVM	0.78 ± 0.113	0.76
Ceftazidim	GPA	SVM	0.68 ± 0.085	0.71
Ceftazidim	GPA	SVM	0.68 ± 0.085	0.71
Ceftazidim	EXPR & SNPs	SVM	0.79 ± 0.11	0.76
Ceftazidim	EXPR & SNPs & GPA	SVM	0.78 ± 0.113	0.76
Ceftazidim	EXPR & GPA	SVM	0.78 ± 0.113	0.76
Ceftazidim	EXPR	SVM	0.78 ± 0.11	0.76
Ceftazidim	SNPs & GPA	SVM	0.63 ± 0.046	0.59
Ceftazidim	SNPs	SVM	0.59 ± 0.071	0.65
Ceftazidim	SNPs & GPA	SVM	0.63 ± 0.046	0.59
Ceftazidim	GPA	SVM	0.68 ± 0.085	0.71
Ceftazidim	SNPs	SVM	0.59 ± 0.071	0.65
Ceftazidim	SNPs & GPA	SVM	0.63 ± 0.046	0.59
Ceftazidim	SNPs	SVM	0.59 ± 0.071	0.65
Ciprofloxacin	SNPs	LR	0.86 ± 0.102	0.92
Ciprofloxacin	SNPs & GPA	LR	0.86 ± 0.102	0.92
Ciprofloxacin	SNPs	LR	0.86 ± 0.102	0.92
Ciprofloxacin	SNPs & GPA	LR	0.86 ± 0.102	0.92
Ciprofloxacin	EXPR & SNPs	LR	0.82 ± 0.079	0.92
Ciprofloxacin	EXPR & SNPs & GPA	LR	0.83 ± 0.08	0.92
Ciprofloxacin	EXPR & SNPs & GPA	LR	0.83 ± 0.08	0.92
Ciprofloxacin	EXPR & SNPs	LR	0.82 ± 0.079	0.92
Ciprofloxacin	EXPR	LR	0.75 ± 0.141	0.86
Ciprofloxacin	EXPR & GPA	LR	0.73 ± 0.141	0.86
Ciprofloxacin	EXPR & GPA	LR	0.73 ± 0.141	0.86
Ciprofloxacin	SNPs & GPA	LR	0.86 ± 0.102	0.92
Ciprofloxacin	EXPR	LR	0.75 ± 0.141	0.86
Ciprofloxacin	EXPR & SNPs & GPA	LR	0.83 ± 0.08	0.92
Ciprofloxacin	SNPs	LR	0.86 ± 0.102	0.92
Ciprofloxacin	EXPR & SNPs	LR	0.82 ± 0.079	0.92
Ciprofloxacin	GPA	LR	0.66 ± 0.129	0.71
Ciprofloxacin	GPA	LR	0.66 ± 0.129	0.71
Ciprofloxacin	EXPR	LR	0.75 ± 0.141	0.86
Ciprofloxacin	GPA	LR	0.66 ± 0.129	0.71
Ciprofloxacin	EXPR & GPA	LR	0.73 ± 0.141	0.86
Ciprofloxacin	SNPs	RF	0.72 ± 0.087	0.78
Ciprofloxacin	SNPs & GPA	RF	0.72 ± 0.077	0.83
Ciprofloxacin	SNPs	RF	0.72 ± 0.087	0.78
Ciprofloxacin	SNPs & GPA	RF	0.72 ± 0.077	0.83
Ciprofloxacin	EXPR & SNPs	RF	0.69 ± 0.089	0.83
Ciprofloxacin	EXPR & SNPs & GPA	RF	0.71 ± 0.082	0.83
Ciprofloxacin	EXPR & SNPs & GPA	RF	0.71 ± 0.082	0.83
Ciprofloxacin	EXPR & SNPs	RF	0.69 ± 0.089	0.83
Ciprofloxacin	EXPR	RF	0.68 ± 0.077	0.8
Ciprofloxacin	EXPR & GPA	RF	0.69 ± 0.081	0.83
Ciprofloxacin	EXPR & GPA	RF	0.69 ± 0.081	0.83
Ciprofloxacin	SNPs & GPA	RF	0.72 ± 0.077	0.83
Ciprofloxacin	EXPR	RF	0.68 ± 0.077	0.8
Ciprofloxacin	EXPR & SNPs & GPA	RF	0.71 ± 0.082	0.83
Ciprofloxacin	SNPs	RF	0.72 ± 0.087	0.78
Ciprofloxacin	EXPR & SNPs	RF	0.69 ± 0.089	0.83
Ciprofloxacin	GPA	RF	0.7 ± 0.088	0.8
Ciprofloxacin	GPA	RF	0.7 ± 0.088	0.8
Ciprofloxacin	EXPR	RF	0.68 ± 0.077	0.8
Ciprofloxacin	GPA	RF	0.7 ± 0.088	0.8
Ciprofloxacin	EXPR & GPA	RF	0.69 ± 0.081	0.83
Ciprofloxacin	SNPs	SVM	0.86 ± 0.102	0.92
Ciprofloxacin	SNPs & GPA	SVM	0.86 ± 0.102	0.92
Ciprofloxacin	SNPs	SVM	0.86 ± 0.102	0.92
Ciprofloxacin	SNPs & GPA	SVM	0.86 ± 0.102	0.92
Ciprofloxacin	EXPR & SNPs	SVM	0.84 ± 0.074	0.92
Ciprofloxacin	EXPR & SNPs & GPA	SVM	0.84 ± 0.091	0.89
Ciprofloxacin	EXPR & SNPs & GPA	SVM	0.84 ± 0.091	0.89
Ciprofloxacin	EXPR & SNPs	SVM	0.84 ± 0.074	0.92
Ciprofloxacin	EXPR	SVM	0.75 ± 0.143	0.86
Ciprofloxacin	EXPR & GPA	SVM	0.73 ± 0.136	0.8
Ciprofloxacin	EXPR & GPA	SVM	0.73 ± 0.136	0.8
Ciprofloxacin	SNPs & GPA	SVM	0.86 ± 0.102	0.92
Ciprofloxacin	EXPR	SVM	0.75 ± 0.143	0.86
Ciprofloxacin	EXPR & SNPs & GPA	SVM	0.84 ± 0.091	0.89
Ciprofloxacin	SNPs	SVM	0.86 ± 0.102	0.92
Ciprofloxacin	EXPR & SNPs	SVM	0.84 ± 0.074	0.92
Ciprofloxacin	GPA	SVM	0.69 ± 0.083	0.8
Ciprofloxacin	GPA	SVM	0.69 ± 0.083	0.8
Ciprofloxacin	EXPR	SVM	0.75 ± 0.143	0.86
Ciprofloxacin	GPA	SVM	0.69 ± 0.083	0.8
Ciprofloxacin	EXPR & GPA	SVM	0.73 ± 0.136	0.8
Meropenem	EXPR	LR	0.79 ± 0.141	0.86
Meropenem	GPA	LR	0.81 ± 0.116	0.8
Meropenem	GPA	LR	0.81 ± 0.116	0.8
Meropenem	SNPs & GPA	LR	0.8 ± 0.107	0.83
Meropenem	EXPR & SNPs	LR	0.79 ± 0.147	0.83
Meropenem	SNPs & GPA	LR	0.8 ± 0.107	0.83
Meropenem	EXPR & GPA	LR	0.78 ± 0.118	0.9
Meropenem	EXPR & SNPs & GPA	LR	0.78 ± 0.139	0.87
Meropenem	EXPR	LR	0.79 ± 0.141	0.86
Meropenem	EXPR & GPA	LR	0.78 ± 0.118	0.9
Meropenem	EXPR & SNPs & GPA	LR	0.78 ± 0.139	0.87
Meropenem	EXPR & SNPs	LR	0.79 ± 0.147	0.83
Meropenem	SNPs	LR	0.58 ± 0.237	0.58
Meropenem	GPA	LR	0.81 ± 0.116	0.8
Meropenem	SNPs	LR	0.58 ± 0.237	0.58
Meropenem	SNPs & GPA	LR	0.8 ± 0.107	0.83
Meropenem	EXPR & GPA	LR	0.78 ± 0.118	0.9
Meropenem	EXPR & SNPs	LR	0.79 ± 0.147	0.83
Meropenem	SNPs	LR	0.58 ± 0.237	0.58
Meropenem	EXPR	LR	0.79 ± 0.141	0.86
Meropenem	EXPR & SNPs & GPA	LR	0.78 ± 0.139	0.87
Meropenem	EXPR	RF	0.48 ± 0.113	0.47
Meropenem	GPA	RF	0.54 ± 0.151	0.68
Meropenem	GPA	RF	0.54 ± 0.151	0.68
Meropenem	SNPs & GPA	RF	0.47 ± 0.09	0.47
Meropenem	EXPR & SNPs	RF	0.49 ± 0.125	0.47
Meropenem	SNPs & GPA	RF	0.47 ± 0.09	0.47
Meropenem	EXPR & GPA	RF	0.46 ± 0.102	0.47
Meropenem	EXPR & SNPs & GPA	RF	0.47 ± 0.1	0.48
Meropenem	EXPR	RF	0.48 ± 0.113	0.47
Meropenem	EXPR & GPA	RF	0.46 ± 0.102	0.47
Meropenem	EXPR & SNPs & GPA	RF	0.47 ± 0.1	0.48
Meropenem	EXPR & SNPs	RF	0.49 ± 0.125	0.47
Meropenem	SNPs	RF	0.47 ± 0.114	0.47
Meropenem	GPA	RF	0.54 ± 0.151	0.68
Meropenem	SNPs	RF	0.47 ± 0.114	0.47
Meropenem	SNPs & GPA	RF	0.47 ± 0.09	0.47
Meropenem	EXPR & GPA	RF	0.46 ± 0.102	0.47
Meropenem	EXPR & SNPs	RF	0.49 ± 0.125	0.47
Meropenem	SNPs	RF	0.47 ± 0.114	0.47
Meropenem	EXPR	RF	0.48 ± 0.113	0.47
Meropenem	EXPR & SNPs & GPA	RF	0.47 ± 0.1	0.48
Meropenem	EXPR	SVM	0.82 ± 0.096	0.93
Meropenem	GPA	SVM	0.81 ± 0.116	0.8
Meropenem	GPA	SVM	0.81 ± 0.116	0.8
Meropenem	SNPs & GPA	SVM	0.81 ± 0.116	0.8
Meropenem	EXPR & SNPs	SVM	0.81 ± 0.078	0.86
Meropenem	SNPs & GPA	SVM	0.81 ± 0.116	0.8
Meropenem	EXPR & GPA	SVM	0.79 ± 0.066	0.9
Meropenem	EXPR & SNPs & GPA	SVM	0.81 ± 0.079	0.82
Meropenem	EXPR	SVM	0.82 ± 0.096	0.93
Meropenem	EXPR & GPA	SVM	0.79 ± 0.066	0.9
Meropenem	EXPR & SNPs & GPA	SVM	0.81 ± 0.079	0.82
Meropenem	EXPR & SNPs	SVM	0.81 ± 0.078	0.86
Meropenem	SNPs	SVM	0.57 ± 0.102	0.42
Meropenem	GPA	SVM	0.81 ± 0.116	0.8
Meropenem	SNPs	SVM	0.57 ± 0.102	0.42
Meropenem	SNPs & GPA	SVM	0.81 ± 0.116	0.8
Meropenem	EXPR & GPA	SVM	0.79 ± 0.066	0.9
Meropenem	EXPR & SNPs	SVM	0.81 ± 0.078	0.86
Meropenem	SNPs	SVM	0.57 ± 0.102	0.42
Meropenem	EXPR	SVM	0.82 ± 0.096	0.93
Meropenem	EXPR & SNPs & GPA	SVM	0.81 ± 0.079	0.82
Tobramycin	EXPR & GPA	LR	0.92 ± 0.058	0.94
Tobramycin	GPA	LR	0.92 ± 0.063	0.88
Tobramycin	EXPR & SNPs & GPA	LR	0.91 ± 0.053	0.94
Tobramycin	SNPs & GPA	LR	0.9 ± 0.071	0.88
Tobramycin	GPA	LR	0.92 ± 0.063	0.88
Tobramycin	GPA	LR	0.92 ± 0.063	0.88
Tobramycin	SNPs & GPA	LR	0.9 ± 0.071	0.88
Tobramycin	EXPR & SNPs	LR	0.9 ± 0.055	0.94
Tobramycin	EXPR & GPA	LR	0.92 ± 0.058	0.94
Tobramycin	EXPR & SNPs & GPA	LR	0.91 ± 0.053	0.94
Tobramycin	EXPR	LR	0.88 ± 0.063	0.88
Tobramycin	SNPs	LR	0.87 ± 0.079	0.86
Tobramycin	SNPs & GPA	LR	0.9 ± 0.071	0.88
Tobramycin	EXPR	LR	0.88 ± 0.063	0.88
Tobramycin	EXPR & SNPs	LR	0.9 ± 0.055	0.94
Tobramycin	SNPs	LR	0.87 ± 0.079	0.86
Tobramycin	EXPR & SNPs & GPA	LR	0.91 ± 0.053	0.94
Tobramycin	EXPR & GPA	LR	0.92 ± 0.058	0.94
Tobramycin	SNPs	LR	0.87 ± 0.079	0.86
Tobramycin	EXPR	LR	0.88 ± 0.063	0.88
Tobramycin	EXPR & SNPs	LR	0.9 ± 0.055	0.94
Tobramycin	EXPR & GPA	RF	0.87 ± 0.085	0.91
Tobramycin	GPA	RF	0.91 ± 0.055	0.91
Tobramycin	EXPR & SNPs & GPA	RF	0.88 ± 0.069	0.91
Tobramycin	SNPs & GPA	RF	0.89 ± 0.074	0.91
Tobramycin	GPA	RF	0.91 ± 0.055	0.91
Tobramycin	GPA	RF	0.91 ± 0.055	0.91
Tobramycin	SNPs & GPA	RF	0.89 ± 0.074	0.91
Tobramycin	EXPR & SNPs	RF	0.86 ± 0.073	0.91
Tobramycin	EXPR & GPA	RF	0.87 ± 0.085	0.91
Tobramycin	EXPR & SNPs & GPA	RF	0.88 ± 0.069	0.91
Tobramycin	EXPR	RF	0.83 ± 0.095	0.91
Tobramycin	SNPs	RF	0.86 ± 0.097	0.91
Tobramycin	SNPs & GPA	RF	0.89 ± 0.074	0.91
Tobramycin	EXPR	RF	0.83 ± 0.095	0.91
Tobramycin	EXPR & SNPs	RF	0.86 ± 0.073	0.91
Tobramycin	SNPs	RF	0.86 ± 0.097	0.91
Tobramycin	EXPR & SNPs & GPA	RF	0.88 ± 0.069	0.91
Tobramycin	EXPR & GPA	RF	0.87 ± 0.085	0.91
Tobramycin	SNPs	RF	0.86 ± 0.097	0.91
Tobramycin	EXPR	RF	0.83 ± 0.095	0.91
Tobramycin	EXPR & SNPs	RF	0.86 ± 0.073	0.91
Tobramycin	EXPR & GPA	SVM	0.92 ± 0.055	0.91
Tobramycin	GPA	SVM	0.91 ± 0.068	0.85
Tobramycin	EXPR & SNPs & GPA	SVM	0.91 ± 0.065	0.89
Tobramycin	SNPs & GPA	SVM	0.91 ± 0.062	0.88
Tobramycin	GPA	SVM	0.91 ± 0.068	0.85
Tobramycin	GPA	SVM	0.91 ± 0.068	0.85
Tobramycin	SNPs & GPA	SVM	0.91 ± 0.062	0.88
Tobramycin	EXPR & SNPs	SVM	0.9 ± 0.064	0.94
Tobramycin	EXPR & GPA	SVM	0.92 ± 0.055	0.91
Tobramycin	EXPR & SNPs & GPA	SVM	0.91 ± 0.065	0.89
Tobramycin	EXPR	SVM	0.89 ± 0.058	0.8
Tobramycin	SNPs	SVM	0.87 ± 0.093	0.88
Tobramycin	SNPs & GPA	SVM	0.91 ± 0.062	0.88
Tobramycin	EXPR	SVM	0.89 ± 0.058	0.8
Tobramycin	EXPR & SNPs	SVM	0.9 ± 0.064	0.94
Tobramycin	SNPs	SVM	0.87 ± 0.093	0.88
Tobramycin	EXPR & SNPs & GPA	SVM	0.91 ± 0.065	0.89
Tobramycin	EXPR & GPA	SVM	0.92 ± 0.055	0.91
Tobramycin	SNPs	SVM	0.87 ± 0.093	0.88
Tobramycin	EXPR	SVM	0.89 ± 0.058	0.8
Tobramycin	EXPR & SNPs	SVM	0.9 ± 0.064	0.94

### Sheet: tree
Drug	Data type	Classifier	Macro F1-score cv	Macro F1-score validation
Ceftazidim	EXPR	LR	0.76 ± 0.099	0.81	Ceftazidim	EXPR & GPA	LR	0.76	0.81
Ceftazidim	EXPR & GPA	LR	0.76 ± 0.099	0.81	Ciprofloxacin	SNPs	LR	0.88	0.88
Ceftazidim	EXPR & SNPs	LR	0.76 ± 0.108	0.81	Meropenem	EXPR & GPA	LR	0.84	0.88
Ceftazidim	EXPR & SNPs & GPA	LR	0.76 ± 0.101	0.81	Tobramycin	EXPR & GPA	LR	0.95	0.73
Ceftazidim	EXPR	LR	0.76 ± 0.099	0.81				0.8575	0.825
Ceftazidim	EXPR & GPA	LR	0.76 ± 0.099	0.81				0.0686932	0.0618466
Ceftazidim	EXPR & SNPs	LR	0.76 ± 0.108	0.81	Ceftazidim	EXPR & GPA	RF	0.66	0.57
Ceftazidim	EXPR & SNPs & GPA	LR	0.76 ± 0.101	0.81	Ciprofloxacin	SNPs	RF	0.75	0.53
Ceftazidim	GPA	LR	0.66 ± 0.1	0.53	Meropenem	EXPR & GPA	RF	0.55	0.6
Ceftazidim	GPA	LR	0.66 ± 0.1	0.53	Tobramycin	EXPR & GPA	RF	0.91	0.53
Ceftazidim	EXPR & SNPs	LR	0.76 ± 0.108	0.81				0.7175	0.5575
Ceftazidim	EXPR & SNPs & GPA	LR	0.76 ± 0.101	0.81				0.131791	0.0294746
Ceftazidim	EXPR & GPA	LR	0.76 ± 0.099	0.81	Ceftazidim	EXPR & GPA	SVM	0.75	0.82
Ceftazidim	EXPR	LR	0.76 ± 0.099	0.81	Ciprofloxacin	SNPs	SVM	0.88	0.88
Ceftazidim	SNPs & GPA	LR	0.62 ± 0.115	0.56	Meropenem	EXPR & GPA	SVM	0.83	0.94
Ceftazidim	SNPs	LR	0.63 ± 0.124	0.48	Tobramycin	EXPR & GPA	SVM	0.94	0.79
Ceftazidim	SNPs & GPA	LR	0.62 ± 0.115	0.56				0.85	0.8575
Ceftazidim	GPA	LR	0.66 ± 0.1	0.53				0.0696419	0.0576086
Ceftazidim	SNPs	LR	0.63 ± 0.124	0.48
Ceftazidim	SNPs & GPA	LR	0.62 ± 0.115	0.56
Ceftazidim	SNPs	LR	0.63 ± 0.124	0.48
Ceftazidim	EXPR	RF	0.66 ± 0.133	0.67
Ceftazidim	EXPR & GPA	RF	0.66 ± 0.108	0.57
Ceftazidim	EXPR & SNPs	RF	0.62 ± 0.082	0.61
Ceftazidim	EXPR & SNPs & GPA	RF	0.63 ± 0.089	0.59
Ceftazidim	EXPR	RF	0.66 ± 0.133	0.67
Ceftazidim	EXPR & GPA	RF	0.66 ± 0.108	0.57
Ceftazidim	EXPR & SNPs	RF	0.62 ± 0.082	0.61
Ceftazidim	EXPR & SNPs & GPA	RF	0.63 ± 0.089	0.59
Ceftazidim	GPA	RF	0.63 ± 0.115	0.39
Ceftazidim	GPA	RF	0.63 ± 0.115	0.39
Ceftazidim	EXPR & SNPs	RF	0.62 ± 0.082	0.61
Ceftazidim	EXPR & SNPs & GPA	RF	0.63 ± 0.089	0.59
Ceftazidim	EXPR & GPA	RF	0.66 ± 0.108	0.57
Ceftazidim	EXPR	RF	0.66 ± 0.133	0.67
Ceftazidim	SNPs & GPA	RF	0.61 ± 0.099	0.45
Ceftazidim	SNPs	RF	0.62 ± 0.1	0.52
Ceftazidim	SNPs & GPA	RF	0.61 ± 0.099	0.45
Ceftazidim	GPA	RF	0.63 ± 0.115	0.39
Ceftazidim	SNPs	RF	0.62 ± 0.1	0.52
Ceftazidim	SNPs & GPA	RF	0.61 ± 0.099	0.45
Ceftazidim	SNPs	RF	0.62 ± 0.1	0.52
Ceftazidim	EXPR	SVM	0.75 ± 0.125	0.82
Ceftazidim	EXPR & GPA	SVM	0.75 ± 0.125	0.82
Ceftazidim	EXPR & SNPs	SVM	0.76 ± 0.092	0.74
Ceftazidim	EXPR & SNPs & GPA	SVM	0.75 ± 0.125	0.82
Ceftazidim	EXPR	SVM	0.75 ± 0.125	0.82
Ceftazidim	EXPR & GPA	SVM	0.75 ± 0.125	0.82
Ceftazidim	EXPR & SNPs	SVM	0.76 ± 0.092	0.74
Ceftazidim	EXPR & SNPs & GPA	SVM	0.75 ± 0.125	0.82
Ceftazidim	GPA	SVM	0.67 ± 0.092	0.56
Ceftazidim	GPA	SVM	0.67 ± 0.092	0.56
Ceftazidim	EXPR & SNPs	SVM	0.76 ± 0.092	0.74
Ceftazidim	EXPR & SNPs & GPA	SVM	0.75 ± 0.125	0.82
Ceftazidim	EXPR & GPA	SVM	0.75 ± 0.125	0.82
Ceftazidim	EXPR	SVM	0.75 ± 0.125	0.82
Ceftazidim	SNPs & GPA	SVM	0.65 ± 0.102	0.57
Ceftazidim	SNPs	SVM	0.63 ± 0.128	0.5
Ceftazidim	SNPs & GPA	SVM	0.65 ± 0.102	0.57
Ceftazidim	GPA	SVM	0.67 ± 0.092	0.56
Ceftazidim	SNPs	SVM	0.63 ± 0.128	0.5
Ceftazidim	SNPs & GPA	SVM	0.65 ± 0.102	0.57
Ceftazidim	SNPs	SVM	0.63 ± 0.128	0.5
Ciprofloxacin	SNPs	LR	0.88 ± 0.061	0.88
Ciprofloxacin	SNPs & GPA	LR	0.88 ± 0.061	0.88
Ciprofloxacin	SNPs	LR	0.88 ± 0.061	0.88
Ciprofloxacin	SNPs & GPA	LR	0.88 ± 0.061	0.88
Ciprofloxacin	EXPR & SNPs	LR	0.82 ± 0.072	0.8
Ciprofloxacin	EXPR & SNPs & GPA	LR	0.82 ± 0.066	0.81
Ciprofloxacin	EXPR & SNPs & GPA	LR	0.82 ± 0.066	0.81
Ciprofloxacin	EXPR & SNPs	LR	0.82 ± 0.072	0.8
Ciprofloxacin	EXPR	LR	0.8 ± 0.1	0.74
Ciprofloxacin	EXPR & GPA	LR	0.79 ± 0.101	0.74
Ciprofloxacin	EXPR & GPA	LR	0.79 ± 0.101	0.74
Ciprofloxacin	SNPs & GPA	LR	0.88 ± 0.061	0.88
Ciprofloxacin	EXPR	LR	0.8 ± 0.1	0.74
Ciprofloxacin	EXPR & SNPs & GPA	LR	0.82 ± 0.066	0.81
Ciprofloxacin	SNPs	LR	0.88 ± 0.061	0.88
Ciprofloxacin	EXPR & SNPs	LR	0.82 ± 0.072	0.8
Ciprofloxacin	GPA	LR	0.78 ± 0.086	0.74
Ciprofloxacin	GPA	LR	0.78 ± 0.086	0.74
Ciprofloxacin	EXPR	LR	0.8 ± 0.1	0.74
Ciprofloxacin	GPA	LR	0.78 ± 0.086	0.74
Ciprofloxacin	EXPR & GPA	LR	0.79 ± 0.101	0.74
Ciprofloxacin	SNPs	RF	0.75 ± 0.119	0.53
Ciprofloxacin	SNPs & GPA	RF	0.76 ± 0.101	0.59
Ciprofloxacin	SNPs	RF	0.75 ± 0.119	0.53
Ciprofloxacin	SNPs & GPA	RF	0.76 ± 0.101	0.59
Ciprofloxacin	EXPR & SNPs	RF	0.72 ± 0.114	0.62
Ciprofloxacin	EXPR & SNPs & GPA	RF	0.71 ± 0.139	0.56
Ciprofloxacin	EXPR & SNPs & GPA	RF	0.71 ± 0.139	0.56
Ciprofloxacin	EXPR & SNPs	RF	0.72 ± 0.114	0.62
Ciprofloxacin	EXPR	RF	0.73 ± 0.131	0.56
Ciprofloxacin	EXPR & GPA	RF	0.76 ± 0.132	0.6
Ciprofloxacin	EXPR & GPA	RF	0.76 ± 0.132	0.6
Ciprofloxacin	SNPs & GPA	RF	0.76 ± 0.101	0.59
Ciprofloxacin	EXPR	RF	0.73 ± 0.131	0.56
Ciprofloxacin	EXPR & SNPs & GPA	RF	0.71 ± 0.139	0.56
Ciprofloxacin	SNPs	RF	0.75 ± 0.119	0.53
Ciprofloxacin	EXPR & SNPs	RF	0.72 ± 0.114	0.62
Ciprofloxacin	GPA	RF	0.78 ± 0.085	0.64
Ciprofloxacin	GPA	RF	0.78 ± 0.085	0.64
Ciprofloxacin	EXPR	RF	0.73 ± 0.131	0.56
Ciprofloxacin	GPA	RF	0.78 ± 0.085	0.64
Ciprofloxacin	EXPR & GPA	RF	0.76 ± 0.132	0.6
Ciprofloxacin	SNPs	SVM	0.88 ± 0.061	0.88
Ciprofloxacin	SNPs & GPA	SVM	0.88 ± 0.061	0.88
Ciprofloxacin	SNPs	SVM	0.88 ± 0.061	0.88
Ciprofloxacin	SNPs & GPA	SVM	0.88 ± 0.061	0.88
Ciprofloxacin	EXPR & SNPs	SVM	0.82 ± 0.095	0.86
Ciprofloxacin	EXPR & SNPs & GPA	SVM	0.84 ± 0.068	0.83
Ciprofloxacin	EXPR & SNPs & GPA	SVM	0.84 ± 0.068	0.83
Ciprofloxacin	EXPR & SNPs	SVM	0.82 ± 0.095	0.86
Ciprofloxacin	EXPR	SVM	0.78 ± 0.101	0.72
Ciprofloxacin	EXPR & GPA	SVM	0.79 ± 0.105	0.69
Ciprofloxacin	EXPR & GPA	SVM	0.79 ± 0.105	0.69
Ciprofloxacin	SNPs & GPA	SVM	0.88 ± 0.061	0.88
Ciprofloxacin	EXPR	SVM	0.78 ± 0.101	0.72
Ciprofloxacin	EXPR & SNPs & GPA	SVM	0.84 ± 0.068	0.83
Ciprofloxacin	SNPs	SVM	0.88 ± 0.061	0.88
Ciprofloxacin	EXPR & SNPs	SVM	0.82 ± 0.095	0.86
Ciprofloxacin	GPA	SVM	0.77 ± 0.07	0.7
Ciprofloxacin	GPA	SVM	0.77 ± 0.07	0.7
Ciprofloxacin	EXPR	SVM	0.78 ± 0.101	0.72
Ciprofloxacin	GPA	SVM	0.77 ± 0.07	0.7
Ciprofloxacin	EXPR & GPA	SVM	0.79 ± 0.105	0.69
Meropenem	EXPR	LR	0.83 ± 0.05	0.9
Meropenem	GPA	LR	0.85 ± 0.106	0.91
Meropenem	GPA	LR	0.85 ± 0.106	0.91
Meropenem	SNPs & GPA	LR	0.84 ± 0.117	0.9
Meropenem	EXPR & SNPs	LR	0.82 ± 0.091	0.87
Meropenem	SNPs & GPA	LR	0.84 ± 0.117	0.9
Meropenem	EXPR & GPA	LR	0.84 ± 0.118	0.88
Meropenem	EXPR & SNPs & GPA	LR	0.82 ± 0.123	0.89
Meropenem	EXPR	LR	0.83 ± 0.05	0.9
Meropenem	EXPR & GPA	LR	0.84 ± 0.118	0.88
Meropenem	EXPR & SNPs & GPA	LR	0.82 ± 0.123	0.89
Meropenem	EXPR & SNPs	LR	0.82 ± 0.091	0.87
Meropenem	SNPs	LR	0.62 ± 0.081	0.51
Meropenem	GPA	LR	0.85 ± 0.106	0.91
Meropenem	SNPs	LR	0.62 ± 0.081	0.51
Meropenem	SNPs & GPA	LR	0.84 ± 0.117	0.9
Meropenem	EXPR & GPA	LR	0.84 ± 0.118	0.88
Meropenem	EXPR & SNPs	LR	0.82 ± 0.091	0.87
Meropenem	SNPs	LR	0.62 ± 0.081	0.51
Meropenem	EXPR	LR	0.83 ± 0.05	0.9
Meropenem	EXPR & SNPs & GPA	LR	0.82 ± 0.123	0.89
Meropenem	EXPR	RF	0.54 ± 0.105	0.54
Meropenem	GPA	RF	0.57 ± 0.125	0.69
Meropenem	GPA	RF	0.57 ± 0.125	0.69
Meropenem	SNPs & GPA	RF	0.55 ± 0.112	0.42
Meropenem	EXPR & SNPs	RF	0.53 ± 0.103	0.53
Meropenem	SNPs & GPA	RF	0.55 ± 0.112	0.42
Meropenem	EXPR & GPA	RF	0.55 ± 0.133	0.6
Meropenem	EXPR & SNPs & GPA	RF	0.54 ± 0.134	0.55
Meropenem	EXPR	RF	0.54 ± 0.105	0.54
Meropenem	EXPR & GPA	RF	0.55 ± 0.133	0.6
Meropenem	EXPR & SNPs & GPA	RF	0.54 ± 0.134	0.55
Meropenem	EXPR & SNPs	RF	0.53 ± 0.103	0.53
Meropenem	SNPs	RF	0.55 ± 0.097	0.46
Meropenem	GPA	RF	0.57 ± 0.125	0.69
Meropenem	SNPs	RF	0.55 ± 0.097	0.46
Meropenem	SNPs & GPA	RF	0.55 ± 0.112	0.42
Meropenem	EXPR & GPA	RF	0.55 ± 0.133	0.6
Meropenem	EXPR & SNPs	RF	0.53 ± 0.103	0.53
Meropenem	SNPs	RF	0.55 ± 0.097	0.46
Meropenem	EXPR	RF	0.54 ± 0.105	0.54
Meropenem	EXPR & SNPs & GPA	RF	0.54 ± 0.134	0.55
Meropenem	EXPR	SVM	0.83 ± 0.067	0.92
Meropenem	GPA	SVM	0.84 ± 0.11	0.91
Meropenem	GPA	SVM	0.84 ± 0.11	0.91
Meropenem	SNPs & GPA	SVM	0.84 ± 0.11	0.91
Meropenem	EXPR & SNPs	SVM	0.82 ± 0.123	0.89
Meropenem	SNPs & GPA	SVM	0.84 ± 0.11	0.91
Meropenem	EXPR & GPA	SVM	0.83 ± 0.065	0.94
Meropenem	EXPR & SNPs & GPA	SVM	0.83 ± 0.119	0.89
Meropenem	EXPR	SVM	0.83 ± 0.067	0.92
Meropenem	EXPR & GPA	SVM	0.83 ± 0.065	0.94
Meropenem	EXPR & SNPs & GPA	SVM	0.83 ± 0.119	0.89
Meropenem	EXPR & SNPs	SVM	0.82 ± 0.123	0.89
Meropenem	SNPs	SVM	0.64 ± 0.167	0.57
Meropenem	GPA	SVM	0.84 ± 0.11	0.91
Meropenem	SNPs	SVM	0.64 ± 0.167	0.57
Meropenem	SNPs & GPA	SVM	0.84 ± 0.11	0.91
Meropenem	EXPR & GPA	SVM	0.83 ± 0.065	0.94
Meropenem	EXPR & SNPs	SVM	0.82 ± 0.123	0.89
Meropenem	SNPs	SVM	0.64 ± 0.167	0.57
Meropenem	EXPR	SVM	0.83 ± 0.067	0.92
Meropenem	EXPR & SNPs & GPA	SVM	0.83 ± 0.119	0.89
Tobramycin	EXPR & GPA	LR	0.95 ± 0.049	0.73
Tobramycin	GPA	LR	0.93 ± 0.043	0.72
Tobramycin	EXPR & SNPs & GPA	LR	0.94 ± 0.063	0.71
Tobramycin	SNPs & GPA	LR	0.94 ± 0.033	0.7
Tobramycin	GPA	LR	0.93 ± 0.043	0.72
Tobramycin	GPA	LR	0.93 ± 0.043	0.72
Tobramycin	SNPs & GPA	LR	0.94 ± 0.033	0.7
Tobramycin	EXPR & SNPs	LR	0.95 ± 0.058	0.62
Tobramycin	EXPR & GPA	LR	0.95 ± 0.049	0.73
Tobramycin	EXPR & SNPs & GPA	LR	0.94 ± 0.063	0.71
Tobramycin	EXPR	LR	0.91 ± 0.051	0.71
Tobramycin	SNPs	LR	0.93 ± 0.034	0.58
Tobramycin	SNPs & GPA	LR	0.94 ± 0.033	0.7
Tobramycin	EXPR	LR	0.91 ± 0.051	0.71
Tobramycin	EXPR & SNPs	LR	0.95 ± 0.058	0.62
Tobramycin	SNPs	LR	0.93 ± 0.034	0.58
Tobramycin	EXPR & SNPs & GPA	LR	0.94 ± 0.063	0.71
Tobramycin	EXPR & GPA	LR	0.95 ± 0.049	0.73
Tobramycin	SNPs	LR	0.93 ± 0.034	0.58
Tobramycin	EXPR	LR	0.91 ± 0.051	0.71
Tobramycin	EXPR & SNPs	LR	0.95 ± 0.058	0.62
Tobramycin	EXPR & GPA	RF	0.91 ± 0.031	0.53
Tobramycin	GPA	RF	0.94 ± 0.03	0.59
Tobramycin	EXPR & SNPs & GPA	RF	0.91 ± 0.031	0.53
Tobramycin	SNPs & GPA	RF	0.91 ± 0.039	0.53
Tobramycin	GPA	RF	0.94 ± 0.03	0.59
Tobramycin	GPA	RF	0.94 ± 0.03	0.59
Tobramycin	SNPs & GPA	RF	0.91 ± 0.039	0.53
Tobramycin	EXPR & SNPs	RF	0.9 ± 0.041	0.53
Tobramycin	EXPR & GPA	RF	0.91 ± 0.031	0.53
Tobramycin	EXPR & SNPs & GPA	RF	0.91 ± 0.031	0.53
Tobramycin	EXPR	RF	0.9 ± 0.059	0.64
Tobramycin	SNPs	RF	0.91 ± 0.052	0.53
Tobramycin	SNPs & GPA	RF	0.91 ± 0.039	0.53
Tobramycin	EXPR	RF	0.9 ± 0.059	0.64
Tobramycin	EXPR & SNPs	RF	0.9 ± 0.041	0.53
Tobramycin	SNPs	RF	0.91 ± 0.052	0.53
Tobramycin	EXPR & SNPs & GPA	RF	0.91 ± 0.031	0.53
Tobramycin	EXPR & GPA	RF	0.91 ± 0.031	0.53
Tobramycin	SNPs	RF	0.91 ± 0.052	0.53
Tobramycin	EXPR	RF	0.9 ± 0.059	0.64
Tobramycin	EXPR & SNPs	RF	0.9 ± 0.041	0.53
Tobramycin	EXPR & GPA	SVM	0.94 ± 0.034	0.79
Tobramycin	GPA	SVM	0.94 ± 0.037	0.81
Tobramycin	EXPR & SNPs & GPA	SVM	0.93 ± 0.053	0.81
Tobramycin	SNPs & GPA	SVM	0.94 ± 0.039	0.65
Tobramycin	GPA	SVM	0.94 ± 0.037	0.81
Tobramycin	GPA	SVM	0.94 ± 0.037	0.81
Tobramycin	SNPs & GPA	SVM	0.94 ± 0.039	0.65
Tobramycin	EXPR & SNPs	SVM	0.93 ± 0.029	0.64
Tobramycin	EXPR & GPA	SVM	0.94 ± 0.034	0.79
Tobramycin	EXPR & SNPs & GPA	SVM	0.93 ± 0.053	0.81
Tobramycin	EXPR	SVM	0.91 ± 0.058	0.68
Tobramycin	SNPs	SVM	0.93 ± 0.038	0.57
Tobramycin	SNPs & GPA	SVM	0.94 ± 0.039	0.65
Tobramycin	EXPR	SVM	0.91 ± 0.058	0.68
Tobramycin	EXPR & SNPs	SVM	0.93 ± 0.029	0.64
Tobramycin	SNPs	SVM	0.93 ± 0.038	0.57
Tobramycin	EXPR & SNPs & GPA	SVM	0.93 ± 0.053	0.81
Tobramycin	EXPR & GPA	SVM	0.94 ± 0.034	0.79
Tobramycin	SNPs	SVM	0.93 ± 0.038	0.57
Tobramycin	EXPR	SVM	0.91 ± 0.058	0.68
Tobramycin	EXPR & SNPs	SVM	0.93 ± 0.029	0.64

### Sheet: best data type combinations
Drug	Data type	cv scheme	Classifier	Macro F1-score cv	Macro F1-score validation
Ceftazidim	EXPR & GPA	random	LR	0.78	0.82
Ciprofloxacin	SNPs		LR	0.86	0.92
Meropenem	EXPR & GPA		LR	0.78	0.9
Tobramycin	EXPR & GPA		LR	0.92	0.94
			mean	0.835	0.895
			std	0.0589491	0.0455522
Ceftazidim	EXPR & GPA		RF	0.64	0.67
Ciprofloxacin	SNPs		RF	0.72	0.78
Meropenem	EXPR & GPA		RF	0.46	0.47
Tobramycin	EXPR & GPA		RF	0.87	0.91
mean			mean	0.6725	0.7075
std			std	0.147881	0.161303
Ceftazidim	EXPR & GPA		SVM	0.78	0.76
Ciprofloxacin	SNPs		SVM	0.86	0.92
Meropenem	EXPR & GPA		SVM	0.79	0.9
Tobramycin	EXPR & GPA		SVM	0.92	0.91
			mean	0.8375	0.8725
			std	0.056734	0.0653357
Ceftazidim	EXPR & GPA	tree	LR	0.76	0.81
Ciprofloxacin	SNPs		LR	0.88	0.88
Meropenem	EXPR & GPA		LR	0.84	0.88
Tobramycin	EXPR & GPA		LR	0.95	0.73
			mean	0.8575	0.825
			std	0.0686932	0.0618466
Ceftazidim	EXPR & GPA		RF	0.66	0.57
Ciprofloxacin	SNPs		RF	0.75	0.53
Meropenem	EXPR & GPA		RF	0.55	0.6
Tobramycin	EXPR & GPA		RF	0.91	0.53
			mean	0.7175	0.5575
			std	0.131791	0.0294746
Ceftazidim	EXPR & GPA		SVM	0.75	0.82
Ciprofloxacin	SNPs		SVM	0.88	0.88
Meropenem	EXPR & GPA		SVM	0.83	0.94
Tobramycin	EXPR & GPA		SVM	0.94	0.79
			mean	0.85	0.8575
			std	0.0696419	0.0576086
