## Supplemental Table S6 Validation Performance for "Fighting antimicrobial resistance in *Pseudomonas aeruginosa* with machine learning-enabled molecular diagnostics"

### Sheet: validation_overall
measure	mode	drug	c_param	pos_recall	neg_recall	precision	npv	F1-score_macro
F1-score_macro	expr	Ceftazidim	0.025	0.69	0.79	0.76	0.73	0.74
F1-score_macro	expr_snps	Ceftazidim	0.01	0.75	0.88	0.86	0.79	0.82
F1-score_macro	gpa	Ceftazidim	0.04	0.72	0.68	0.68	0.72	0.7
F1-score_macro	gpa_expr	Ceftazidim	0.015	0.69	0.85	0.81	0.74	0.77
F1-score_macro	gpa_expr_snps	Ceftazidim	0.01	0.75	0.88	0.86	0.79	0.82
F1-score_macro	gpa_snps	Ceftazidim	0.04	0.75	0.59	0.63	0.71	0.67
F1-score_macro	snps	Ceftazidim	0.025	0.53	0.71	0.63	0.62	0.62
F1-score_macro	expr	Ciprofloxacin	0.02	0.68	1	1	0.7	0.82
F1-score_macro	expr_snps	Ciprofloxacin	0.02	0.88	0.87	0.9	0.84	0.87
F1-score_macro	gpa	Ciprofloxacin	0.04	0.68	0.87	0.87	0.68	0.76
F1-score_macro	gpa_expr	Ciprofloxacin	0.02	0.7	0.9	0.9	0.7	0.79
F1-score_macro	gpa_expr_snps	Ciprofloxacin	0.015	0.9	0.87	0.9	0.87	0.89
F1-score_macro	gpa_snps	Ciprofloxacin	0.05	0.9	0.87	0.9	0.87	0.89
F1-score_macro	snps	Ciprofloxacin	0.07	0.88	0.87	0.9	0.84	0.87
F1-score_macro	expr	Meropenem	0.025	0.86	0.86	0.93	0.72	0.84
F1-score_macro	expr_snps	Meropenem	0.025	0.9	0.81	0.92	0.77	0.85
F1-score_macro	gpa	Meropenem	0.1	0.92	1	1	0.84	0.94
F1-score_macro	gpa_expr	Meropenem	0.04	0.96	0.95	0.98	0.91	0.95
F1-score_macro	gpa_expr_snps	Meropenem	0.15	0.94	1	1	0.88	0.95
F1-score_macro	gpa_snps	Meropenem	0.07	0.92	0.95	0.98	0.83	0.92
F1-score_macro	snps	Meropenem	0.02	0.69	0.48	0.76	0.4	0.58
F1-score_macro	expr	Tobramycin	0.085	0.96	0.98	0.96	0.98	0.97
F1-score_macro	expr_snps	Tobramycin	0.015	0.93	0.94	0.9	0.96	0.93
F1-score_macro	gpa	Tobramycin	0.04	0.93	0.98	0.96	0.96	0.96
F1-score_macro	gpa_expr	Tobramycin	0.03	0.93	0.98	0.96	0.96	0.96
F1-score_macro	gpa_expr_snps	Tobramycin	0.015	0.93	0.98	0.96	0.96	0.96
F1-score_macro	gpa_snps	Tobramycin	0.07	0.93	1	1	0.96	0.97
F1-score_macro	snps	Tobramycin	0.07	0.93	0.98	0.96	0.96	0.96
