## Supplemental Table S3 SVM Performance for "Fighting antimicrobial resistance in *Pseudomonas aeruginosa* with machine learning-enabled molecular diagnostics"

### Sheet: perf_all_aggregated
cv_mode	drug	data type	measure	value	std
block_cv	CAZ	expr	F1-score_macro	0.79	0.01
block_cv	CAZ	expr	neg_recall	0.81	0.02
block_cv	CAZ	expr	npv	0.78	0.01
block_cv	CAZ	expr	pos_recall	0.76	0.02
block_cv	CAZ	expr	precision	0.80	0.02
block_cv	CAZ	expr_snps	F1-score_macro	0.75	0.01
block_cv	CAZ	expr_snps	neg_recall	0.86	0.03
block_cv	CAZ	expr_snps	npv	0.71	0.01
block_cv	CAZ	expr_snps	pos_recall	0.64	0.02
block_cv	CAZ	expr_snps	precision	0.82	0.03
block_cv	CAZ	gpa	F1-score_macro	0.62	0.03
block_cv	CAZ	gpa	neg_recall	0.78	0.03
block_cv	CAZ	gpa	npv	0.60	0.02
block_cv	CAZ	gpa	pos_recall	0.47	0.06
block_cv	CAZ	gpa	precision	0.68	0.02
block_cv	CAZ	gpa_expr	F1-score_macro	0.79	0.01
block_cv	CAZ	gpa_expr	neg_recall	0.90	0.01
block_cv	CAZ	gpa_expr	npv	0.74	0.01
block_cv	CAZ	gpa_expr	pos_recall	0.69	0.01
block_cv	CAZ	gpa_expr	precision	0.87	0.01
block_cv	CAZ	gpa_expr_snps	F1-score_macro	0.77	0.02
block_cv	CAZ	gpa_expr_snps	neg_recall	0.90	0.02
block_cv	CAZ	gpa_expr_snps	npv	0.72	0.02
block_cv	CAZ	gpa_expr_snps	pos_recall	0.65	0.03
block_cv	CAZ	gpa_expr_snps	precision	0.86	0.02
block_cv	CAZ	gpa_snps	F1-score_macro	0.58	0.04
block_cv	CAZ	gpa_snps	neg_recall	0.70	0.03
block_cv	CAZ	gpa_snps	npv	0.58	0.04
block_cv	CAZ	gpa_snps	pos_recall	0.47	0.09
block_cv	CAZ	gpa_snps	precision	0.60	0.03
block_cv	CAZ	snps	F1-score_macro	0.61	0.05
block_cv	CAZ	snps	neg_recall	0.69	0.02
block_cv	CAZ	snps	npv	0.60	0.04
block_cv	CAZ	snps	pos_recall	0.54	0.09
block_cv	CAZ	snps	precision	0.63	0.04
block_cv	CIP	expr	F1-score_macro	0.74	0.02
block_cv	CIP	expr	neg_recall	0.84	0.02
block_cv	CIP	expr	npv	0.66	0.02
block_cv	CIP	expr	pos_recall	0.65	0.03
block_cv	CIP	expr	precision	0.84	0.02
block_cv	CIP	expr_snps	F1-score_macro	0.88	0.00
block_cv	CIP	expr_snps	neg_recall	0.84	0.00
block_cv	CIP	expr_snps	npv	0.89	0.01
block_cv	CIP	expr_snps	pos_recall	0.92	0.01
block_cv	CIP	expr_snps	precision	0.88	0.00
block_cv	CIP	gpa	F1-score_macro	0.66	0.02
block_cv	CIP	gpa	neg_recall	0.75	0.05
block_cv	CIP	gpa	npv	0.60	0.02
block_cv	CIP	gpa	pos_recall	0.59	0.04
block_cv	CIP	gpa	precision	0.75	0.04
block_cv	CIP	gpa_expr	F1-score_macro	0.71	0.02
block_cv	CIP	gpa_expr	neg_recall	0.78	0.03
block_cv	CIP	gpa_expr	npv	0.65	0.03
block_cv	CIP	gpa_expr	pos_recall	0.65	0.03
block_cv	CIP	gpa_expr	precision	0.79	0.02
block_cv	CIP	gpa_expr_snps	F1-score_macro	0.88	0.01
block_cv	CIP	gpa_expr_snps	neg_recall	0.84	0.00
block_cv	CIP	gpa_expr_snps	npv	0.89	0.01
block_cv	CIP	gpa_expr_snps	pos_recall	0.92	0.01
block_cv	CIP	gpa_expr_snps	precision	0.87	0.00
block_cv	CIP	gpa_snps	F1-score_macro	0.87	0.00
block_cv	CIP	gpa_snps	neg_recall	0.83	0.00
block_cv	CIP	gpa_snps	npv	0.88	0.01
block_cv	CIP	gpa_snps	pos_recall	0.91	0.01
block_cv	CIP	gpa_snps	precision	0.87	0.00
block_cv	CIP	snps	F1-score_macro	0.86	0.01
block_cv	CIP	snps	neg_recall	0.84	0.01
block_cv	CIP	snps	npv	0.86	0.01
block_cv	CIP	snps	pos_recall	0.89	0.01
block_cv	CIP	snps	precision	0.87	0.01
block_cv	MEM	expr	F1-score_macro	0.82	0.02
block_cv	MEM	expr	neg_recall	0.82	0.02
block_cv	MEM	expr	npv	0.70	0.03
block_cv	MEM	expr	pos_recall	0.84	0.02
block_cv	MEM	expr	precision	0.91	0.01
block_cv	MEM	expr_snps	F1-score_macro	0.76	0.00
block_cv	MEM	expr_snps	neg_recall	0.82	0.01
block_cv	MEM	expr_snps	npv	0.61	0.01
block_cv	MEM	expr_snps	pos_recall	0.76	0.01
block_cv	MEM	expr_snps	precision	0.90	0.00
block_cv	MEM	gpa	F1-score_macro	0.82	0.01
block_cv	MEM	gpa	neg_recall	0.81	0.03
block_cv	MEM	gpa	npv	0.72	0.01
block_cv	MEM	gpa	pos_recall	0.85	0.00
block_cv	MEM	gpa	precision	0.91	0.01
block_cv	MEM	gpa_expr	F1-score_macro	0.85	0.02
block_cv	MEM	gpa_expr	neg_recall	0.81	0.03
block_cv	MEM	gpa_expr	npv	0.78	0.03
block_cv	MEM	gpa_expr	pos_recall	0.90	0.02
block_cv	MEM	gpa_expr	precision	0.91	0.01
block_cv	MEM	gpa_expr_snps	F1-score_macro	0.83	0.01
block_cv	MEM	gpa_expr_snps	neg_recall	0.84	0.02
block_cv	MEM	gpa_expr_snps	npv	0.73	0.01
block_cv	MEM	gpa_expr_snps	pos_recall	0.86	0.01
block_cv	MEM	gpa_expr_snps	precision	0.92	0.01
block_cv	MEM	gpa_snps	F1-score_macro	0.81	0.01
block_cv	MEM	gpa_snps	neg_recall	0.77	0.01
block_cv	MEM	gpa_snps	npv	0.71	0.01
block_cv	MEM	gpa_snps	pos_recall	0.86	0.00
block_cv	MEM	gpa_snps	precision	0.89	0.01
block_cv	MEM	snps	F1-score_macro	0.54	0.02
block_cv	MEM	snps	neg_recall	0.46	0.04
block_cv	MEM	snps	npv	0.36	0.02
block_cv	MEM	snps	pos_recall	0.63	0.01
block_cv	MEM	snps	precision	0.72	0.01
block_cv	TOB	expr	F1-score_macro	0.76	0.01
block_cv	TOB	expr	neg_recall	0.87	0.03
block_cv	TOB	expr	npv	0.84	0.01
block_cv	TOB	expr	pos_recall	0.64	0.03
block_cv	TOB	expr	precision	0.70	0.04
block_cv	TOB	expr_snps	F1-score_macro	0.77	0.02
block_cv	TOB	expr_snps	neg_recall	0.92	0.02
block_cv	TOB	expr_snps	npv	0.83	0.01
block_cv	TOB	expr_snps	pos_recall	0.58	0.02
block_cv	TOB	expr_snps	precision	0.77	0.05
block_cv	TOB	gpa	F1-score_macro	0.86	0.01
block_cv	TOB	gpa	neg_recall	0.96	0.00
block_cv	TOB	gpa	npv	0.89	0.01
block_cv	TOB	gpa	pos_recall	0.73	0.01
block_cv	TOB	gpa	precision	0.90	0.01
block_cv	TOB	gpa_expr	F1-score_macro	0.89	0.01
block_cv	TOB	gpa_expr	neg_recall	0.95	0.01
block_cv	TOB	gpa_expr	npv	0.92	0.00
block_cv	TOB	gpa_expr	pos_recall	0.82	0.01
block_cv	TOB	gpa_expr	precision	0.89	0.01
block_cv	TOB	gpa_expr_snps	F1-score_macro	0.87	0.03
block_cv	TOB	gpa_expr_snps	neg_recall	0.95	0.01
block_cv	TOB	gpa_expr_snps	npv	0.90	0.02
block_cv	TOB	gpa_expr_snps	pos_recall	0.76	0.04
block_cv	TOB	gpa_expr_snps	precision	0.87	0.04
block_cv	TOB	gpa_snps	F1-score_macro	0.78	0.01
block_cv	TOB	gpa_snps	neg_recall	0.91	0.01
block_cv	TOB	gpa_snps	npv	0.84	0.01
block_cv	TOB	gpa_snps	pos_recall	0.61	0.03
block_cv	TOB	gpa_snps	precision	0.76	0.01
block_cv	TOB	snps	F1-score_macro	0.74	0.02
block_cv	TOB	snps	neg_recall	0.89	0.02
block_cv	TOB	snps	npv	0.82	0.01
block_cv	TOB	snps	pos_recall	0.56	0.01
block_cv	TOB	snps	precision	0.71	0.05
standard_cv	CAZ	expr	F1-score_macro	0.80	0.02
standard_cv	CAZ	expr	neg_recall	0.79	0.02
standard_cv	CAZ	expr	npv	0.81	0.02
standard_cv	CAZ	expr	pos_recall	0.82	0.02
standard_cv	CAZ	expr	precision	0.80	0.02
standard_cv	CAZ	expr_snps	F1-score_macro	0.80	0.01
standard_cv	CAZ	expr_snps	neg_recall	0.82	0.03
standard_cv	CAZ	expr_snps	npv	0.79	0.01
standard_cv	CAZ	expr_snps	pos_recall	0.78	0.02
standard_cv	CAZ	expr_snps	precision	0.81	0.02
standard_cv	CAZ	gpa	F1-score_macro	0.67	0.01
standard_cv	CAZ	gpa	neg_recall	0.69	0.02
standard_cv	CAZ	gpa	npv	0.66	0.01
standard_cv	CAZ	gpa	pos_recall	0.65	0.02
standard_cv	CAZ	gpa	precision	0.67	0.01
standard_cv	CAZ	gpa_expr	F1-score_macro	0.82	0.01
standard_cv	CAZ	gpa_expr	neg_recall	0.84	0.01
standard_cv	CAZ	gpa_expr	npv	0.81	0.02
standard_cv	CAZ	gpa_expr	pos_recall	0.81	0.02
standard_cv	CAZ	gpa_expr	precision	0.83	0.01
standard_cv	CAZ	gpa_expr_snps	F1-score_macro	0.81	0.01
standard_cv	CAZ	gpa_expr_snps	neg_recall	0.82	0.02
standard_cv	CAZ	gpa_expr_snps	npv	0.81	0.01
standard_cv	CAZ	gpa_expr_snps	pos_recall	0.80	0.01
standard_cv	CAZ	gpa_expr_snps	precision	0.82	0.02
standard_cv	CAZ	gpa_snps	F1-score_macro	0.63	0.02
standard_cv	CAZ	gpa_snps	neg_recall	0.64	0.03
standard_cv	CAZ	gpa_snps	npv	0.63	0.03
standard_cv	CAZ	gpa_snps	pos_recall	0.63	0.04
standard_cv	CAZ	gpa_snps	precision	0.63	0.02
standard_cv	CAZ	snps	F1-score_macro	0.63	0.02
standard_cv	CAZ	snps	neg_recall	0.64	0.03
standard_cv	CAZ	snps	npv	0.63	0.01
standard_cv	CAZ	snps	pos_recall	0.63	0.01
standard_cv	CAZ	snps	precision	0.63	0.02
standard_cv	CIP	expr	F1-score_macro	0.78	0.01
standard_cv	CIP	expr	neg_recall	0.82	0.03
standard_cv	CIP	expr	npv	0.73	0.01
standard_cv	CIP	expr	pos_recall	0.76	0.02
standard_cv	CIP	expr	precision	0.84	0.02
standard_cv	CIP	expr_snps	F1-score_macro	0.89	0.01
standard_cv	CIP	expr_snps	neg_recall	0.86	0.01
standard_cv	CIP	expr_snps	npv	0.89	0.01
standard_cv	CIP	expr_snps	pos_recall	0.91	0.01
standard_cv	CIP	expr_snps	precision	0.89	0.01
standard_cv	CIP	gpa	F1-score_macro	0.76	0.02
standard_cv	CIP	gpa	neg_recall	0.80	0.03
standard_cv	CIP	gpa	npv	0.71	0.02
standard_cv	CIP	gpa	pos_recall	0.74	0.03
standard_cv	CIP	gpa	precision	0.82	0.02
standard_cv	CIP	gpa_expr	F1-score_macro	0.80	0.00
standard_cv	CIP	gpa_expr	neg_recall	0.87	0.01
standard_cv	CIP	gpa_expr	npv	0.73	0.01
standard_cv	CIP	gpa_expr	pos_recall	0.74	0.01
standard_cv	CIP	gpa_expr	precision	0.88	0.01
standard_cv	CIP	gpa_expr_snps	F1-score_macro	0.89	0.01
standard_cv	CIP	gpa_expr_snps	neg_recall	0.86	0.02
standard_cv	CIP	gpa_expr_snps	npv	0.89	0.01
standard_cv	CIP	gpa_expr_snps	pos_recall	0.91	0.01
standard_cv	CIP	gpa_expr_snps	precision	0.89	0.02
standard_cv	CIP	gpa_snps	F1-score_macro	0.90	0.01
standard_cv	CIP	gpa_snps	neg_recall	0.88	0.02
standard_cv	CIP	gpa_snps	npv	0.90	0.01
standard_cv	CIP	gpa_snps	pos_recall	0.92	0.01
standard_cv	CIP	gpa_snps	precision	0.90	0.01
standard_cv	CIP	snps	F1-score_macro	0.90	0.01
standard_cv	CIP	snps	neg_recall	0.88	0.02
standard_cv	CIP	snps	npv	0.90	0.01
standard_cv	CIP	snps	pos_recall	0.92	0.01
standard_cv	CIP	snps	precision	0.91	0.01
standard_cv	MEM	expr	F1-score_macro	0.82	0.01
standard_cv	MEM	expr	neg_recall	0.81	0.02
standard_cv	MEM	expr	npv	0.71	0.01
standard_cv	MEM	expr	pos_recall	0.85	0.01
standard_cv	MEM	expr	precision	0.91	0.01
standard_cv	MEM	expr_snps	F1-score_macro	0.83	0.03
standard_cv	MEM	expr_snps	neg_recall	0.83	0.04
standard_cv	MEM	expr_snps	npv	0.72	0.03
standard_cv	MEM	expr_snps	pos_recall	0.85	0.02
standard_cv	MEM	expr_snps	precision	0.92	0.02
standard_cv	MEM	gpa	F1-score_macro	0.84	0.01
standard_cv	MEM	gpa	neg_recall	0.84	0.01
standard_cv	MEM	gpa	npv	0.74	0.01
standard_cv	MEM	gpa	pos_recall	0.87	0.01
standard_cv	MEM	gpa	precision	0.92	0.00
standard_cv	MEM	gpa_expr	F1-score_macro	0.87	0.01
standard_cv	MEM	gpa_expr	neg_recall	0.86	0.01
standard_cv	MEM	gpa_expr	npv	0.81	0.03
standard_cv	MEM	gpa_expr	pos_recall	0.91	0.02
standard_cv	MEM	gpa_expr	precision	0.93	0.01
standard_cv	MEM	gpa_expr_snps	F1-score_macro	0.86	0.01
standard_cv	MEM	gpa_expr_snps	neg_recall	0.85	0.02
standard_cv	MEM	gpa_expr_snps	npv	0.78	0.02
standard_cv	MEM	gpa_expr_snps	pos_recall	0.89	0.02
standard_cv	MEM	gpa_expr_snps	precision	0.93	0.01
standard_cv	MEM	gpa_snps	F1-score_macro	0.84	0.01
standard_cv	MEM	gpa_snps	neg_recall	0.83	0.01
standard_cv	MEM	gpa_snps	npv	0.74	0.02
standard_cv	MEM	gpa_snps	pos_recall	0.86	0.01
standard_cv	MEM	gpa_snps	precision	0.92	0.01
standard_cv	MEM	snps	F1-score_macro	0.55	0.02
standard_cv	MEM	snps	neg_recall	0.48	0.07
standard_cv	MEM	snps	npv	0.38	0.03
standard_cv	MEM	snps	pos_recall	0.64	0.02
standard_cv	MEM	snps	precision	0.73	0.02
standard_cv	TOB	expr	F1-score_macro	0.88	0.02
standard_cv	TOB	expr	neg_recall	0.91	0.02
standard_cv	TOB	expr	npv	0.93	0.01
standard_cv	TOB	expr	pos_recall	0.85	0.02
standard_cv	TOB	expr	precision	0.82	0.03
standard_cv	TOB	expr_snps	F1-score_macro	0.88	0.01
standard_cv	TOB	expr_snps	neg_recall	0.93	0.01
standard_cv	TOB	expr_snps	npv	0.93	0.01
standard_cv	TOB	expr_snps	pos_recall	0.84	0.01
standard_cv	TOB	expr_snps	precision	0.84	0.02
standard_cv	TOB	gpa	F1-score_macro	0.90	0.01
standard_cv	TOB	gpa	neg_recall	0.95	0.01
standard_cv	TOB	gpa	npv	0.93	0.01
standard_cv	TOB	gpa	pos_recall	0.84	0.01
standard_cv	TOB	gpa	precision	0.88	0.01
standard_cv	TOB	gpa_expr	F1-score_macro	0.92	0.01
standard_cv	TOB	gpa_expr	neg_recall	0.94	0.01
standard_cv	TOB	gpa_expr	npv	0.95	0.00
standard_cv	TOB	gpa_expr	pos_recall	0.89	0.01
standard_cv	TOB	gpa_expr	precision	0.88	0.02
standard_cv	TOB	gpa_expr_snps	F1-score_macro	0.90	0.01
standard_cv	TOB	gpa_expr_snps	neg_recall	0.93	0.01
standard_cv	TOB	gpa_expr_snps	npv	0.95	0.00
standard_cv	TOB	gpa_expr_snps	pos_recall	0.88	0.01
standard_cv	TOB	gpa_expr_snps	precision	0.85	0.02
standard_cv	TOB	gpa_snps	F1-score_macro	0.89	0.01
standard_cv	TOB	gpa_snps	neg_recall	0.94	0.01
standard_cv	TOB	gpa_snps	npv	0.93	0.01
standard_cv	TOB	gpa_snps	pos_recall	0.84	0.03
standard_cv	TOB	gpa_snps	precision	0.87	0.02
standard_cv	TOB	snps	F1-score_macro	0.88	0.01
standard_cv	TOB	snps	neg_recall	0.93	0.01
standard_cv	TOB	snps	npv	0.92	0.00
standard_cv	TOB	snps	pos_recall	0.82	0.01
standard_cv	TOB	snps	precision	0.85	0.02
