## Supplemental Table S1 Isolate Strain Infos for "Fighting antimicrobial resistance in *Pseudomonas aeruginosa* with machine learning-enabled molecular diagnostics"

### Sheet: Info
	the "final" list excludes all contaminations, "all_combined" combines the phenotypes but includes contaminated isolates
	only the "final" list has all updated infection sites
	also, only "final" has the correct order for bactome upload
	final was replaced by "final_new" in January 2018 to contain in total 414 isolates and new MIC values
	orange color coding implies same patient (only known for MHH isolates)
	virulence information was replaced by Virulence_new in January 2018

### Sheet: Strain and MIC
	Isolate	Supplier (Geographic origin)	TOB	MIC*	CIP	MIC*2	MEM	MIC*3	CAZ	MIC*4
	CF592_Iso2	University Hospital Essen (Essen)	S	2	S	0.125	I	4	R	128
	CF609_Iso3	University Hospital Essen (Essen)	I	8	S	1	R	16	R	32
	CH2500	Charité Berlin (Berlin)	S	0.5	R	8	S	2	S	4
	CH2502	Charité Berlin (Berlin)	S	4	I	2	R	64	I	16
	CH2522	Charité Berlin (Berlin)	S	2	I	2	I	4	R	32
	CH2527	Charité Berlin (Berlin)	S	0.5	S	0.25	S	2	S	4
	CH2543	Charité Berlin (Berlin)	R	512	R	16	R	32	S	4
	CH2560	Charité Berlin (Berlin)	R	512	R	8	S	1	R	64
	CH2582	Charité Berlin (Berlin)	S	0.5	R	4	I	4	S	1
	CH2591	Charité Berlin (Berlin)	R	1024	R	16	R	8	R	256
	CH2597	Charité Berlin (Berlin)	S	1	I	2	S	1	I	16
	CH2598	Charité Berlin (Berlin)	S	1	S	0.25	R	8	S	2
	CH2608	Charité Berlin (Berlin)	R	1024	R	16	R	8	R	32
	CH2623	Charité Berlin (Berlin)	R	256	R	16	R	16	I	16
	CH2639	Charité Berlin (Berlin)	R	1024	R	32	R	8	R	128
	CH2657	Charité Berlin (Berlin)	R	256	R	8	R	64	S	4
	CH2658	Charité Berlin (Berlin)	S	1	R	8	R	8	I	16
	CH2660	Charité Berlin (Berlin)	S	0.25	S	1	R	8	R	64
	CH2665	Charité Berlin (Berlin)	R	512	R	128	R	64	R	512
	CH2672	Charité Berlin (Berlin)	S	0.125	R	16	R	8	S	2
	CH2674	Charité Berlin (Berlin)	R	256	R	64	R	16	I	16
	CH2675	Charité Berlin (Berlin)	R	1024	R	32	R	128	I	16
	CH2677	Charité Berlin (Berlin)	S	0.25	R	64	R	8	S	8
	CH2678	Charité Berlin (Berlin)	S	4	R	16	S	0.125	S	8
	CH2680	Charité Berlin (Berlin)	S	1	S	1	S	1	I	16
	CH2682	Charité Berlin (Berlin)	S	2	S	0.5	R	32	I	16
	CH2685	Charité Berlin (Berlin)	S	2	S	0.5	R	16	S	8
	CH2687	Charité Berlin (Berlin)	S	1	R	16	R	16	S	4
	CH2690	Charité Berlin (Berlin)	S	2	S	1	S	1	S	8
	CH2698	Charité Berlin (Berlin)	R	64	R	8	R	8	S	4
	CH2699	Charité Berlin (Berlin)	R	64	R	16	R	64	I	16
	CH2705	Charité Berlin (Berlin)	R	512	R	32	R	32	R	1024
	CH2706	Charité Berlin (Berlin)	R	256	R	32	R	256	R	512
	CH2707	Charité Berlin (Berlin)	R	512	S	0.25	R	8	R	256
	CH2713	Charité Berlin (Berlin)	S	1	S	1	R	16	S	8
	CH2718	Charité Berlin (Berlin)	S	1	S	0.25	I	4	S	2
	CH2724	Charité Berlin (Berlin)	S	2	S	0.125	R	8	S	2
	CH2730	Charité Berlin (Berlin)	S	0.25	S	0.06	I	4	S	2
	CH2734	Charité Berlin (Berlin)	S	2	R	4	S	0.25	I	16
	CH2735	Charité Berlin (Berlin)	S	0.25	R	8	R	8	S	2
	CH2747	Charité Berlin (Berlin)	S	0.5	S	0.5	R	32	S	4
	CH2748	Charité Berlin (Berlin)	R	512	R	16	R	8	I	16
	CH2756	Charité Berlin (Berlin)	S	2	S	0.25	S	1	S	1
	CH2764	Charité Berlin (Berlin)	S	2	S	0.5	S	0.5	R	64
	CH2824	Charité Berlin (Berlin)	S	1	S	0.5	R	32	S	8
	CH2829	Charité Berlin (Berlin)	S	1	S	1	S	0.5	S	1
	CH2848	Charité Berlin (Berlin)	S	2	S	1	S	2	I	16
	CH2860	Charité Berlin (Berlin)	S	1	R	8	R	32	R	128
	CH2875	Charité Berlin (Berlin)	R	32	I	2	R	64	S	8
	CH2922	Charité Berlin (Berlin)	S	0.5	S	0.25	S	0.5	S	8
	CH2939	Charité Berlin (Berlin)	S	2	S	0.125	S	0.25	S	3
	CH3173	Charité Berlin (Berlin)	R	1024	R	32	S	1	R	128
	CH3177	Charité Berlin (Berlin)	S	0.25	S	0.25	R	8	S	2
	CH3290	Charité Berlin (Berlin)	R	32	R	8	R	16	I	16
	CH3325	Charité Berlin (Berlin)	S	0.25	S	0.5	R	8	R	32
	CH3462	Charité Berlin (Berlin)	S	0.5	S	0.125	R	8	S	8
	CH3466	Charité Berlin (Berlin)	S	0.5	R	4	R	16	I	16
	CH3484	Charité Berlin (Berlin)	S	0.25	I	2	R	8	S	8
	CH3549	Charité Berlin (Berlin)	S	0.5	S	1	I	4	S	8
	CH3570	Charité Berlin (Berlin)	R	128	R	64	S	2	R	32
	CH3613	Charité Berlin (Berlin)	R	128	R	16	R	64	R	32
	CH3648	Charité Berlin (Berlin)	R	64	R	16	S	2	R	128
	CH3797	Charité Berlin (Berlin)	S	2	R	16	R	64	I	16
	CH3882	Charité Berlin (Berlin)	S	1	R	4	I	4	S	8
	CH3906	Charité Berlin (Berlin)	S	2	S	0.5	S	2	S	8
	CH4035	Charité Berlin (Berlin)	R	512	R	4	I	4	R	128
	CH4083	Charité Berlin (Berlin)	S	1	S	1	R	32	I	16
	CH4411	Charité Berlin (Berlin)	R	256	R	8	S	1	R	64
	CH4418	Charité Berlin (Berlin)	S	0.5	S	0.25	S	1	I	16
	CH4433	Charité Berlin (Berlin)	R	512	R	8	S	1	R	128
	CH4438	Charité Berlin (Berlin)	S	2	R	8	I	4	R	32
	CH4443	Charité Berlin (Berlin)	R	256	R	8	S	1	R	64
	CH4446	Charité Berlin (Berlin)	S	2	I	2	I	4	S	8
	CH4489	Charité Berlin (Berlin)	S	0.5	S	0.25	R	8	S	4
	CH4509	Charité Berlin (Berlin)	S	1	S	0.125	S	0.25	S	2
	CH4520	Charité Berlin (Berlin)	S	0.5	S	0.06	S	2	I	16
	CH4528	Charité Berlin (Berlin)	S	1	R	16	I	4	S	8
	CH4548	Charité Berlin (Berlin)	R	1024	R	16	S	1	R	128
	CH4549	Charité Berlin (Berlin)	S	0.5	S	0.06	I	4	S	8
	CH4560	Charité Berlin (Berlin)	R	512	R	64	R	64	R	512
	CH4584	Charité Berlin (Berlin)	I	8	R	64	R	16	R	32
	CH4591	Charité Berlin (Berlin)	S	0.5	I	2	I	4	S	1
	CH4602	Charité Berlin (Berlin)	S	0.25	S	1	S	0.25	S	1
	CH4634	Charité Berlin (Berlin)	S	1	R	16	R	32	S	8
	CH4681	Charité Berlin (Berlin)	S	0.125	S	0.06	S	1	R	32
	CH4684	Charité Berlin (Berlin)	S	1	S	1	S	0.5	I	16
	CH4703	Charité Berlin (Berlin)	S	4	I	2	R	8	R	256
	CH4704	Charité Berlin (Berlin)	S	2	S	0.5	R	8	R	32
	CH4733	Charité Berlin (Berlin)	S	1	S	1	S	0.5	S	2
	CH4745	Charité Berlin (Berlin)	R	1024	R	32	R	8	R	64
	CH4755	Charité Berlin (Berlin)	S	0.25	R	64	R	16	S	4
	CH4757	Charité Berlin (Berlin)	S	1	S	1	R	64	R	64
	CH4766	Charité Berlin (Berlin)	S	1	I	2	R	32	R	128
	CH4780	Charité Berlin (Berlin)	S	2	R	32	R	8	R	64
	CH4785	Charité Berlin (Berlin)	S	1	R	4	R	16	I	16
	CH4840	Charité Berlin (Berlin)	S	2	S	0.25	R	16	R	128
	CH4860	Charité Berlin (Berlin)	S	1	R	64	R	8	S	4
	CH4862	Charité Berlin (Berlin)	R	256	R	8	R	64	S	8
	CH4877	Charité Berlin (Berlin)	R	256	R	16	R	16	R	512
	CH4878	Charité Berlin (Berlin)	S	0.5	S	1	I	4	R	64
	CH4891	Charité Berlin (Berlin)	S	1	S	0.5	S	1	S	8
	CH4914	Charité Berlin (Berlin)	S	0.25	S	1	S	0.25	S	1
	CH4916	Charité Berlin (Berlin)	S	0.25	S	0.125	R	16	R	32
	CH4990	Charité Berlin (Berlin)	S	1	S	0.5	R	16	I	16
	CH4992	Charité Berlin (Berlin)	S	0.5	R	16	I	4	S	8
	CH5022	Charité Berlin (Berlin)	R	1024	R	16	R	128	I	16
	CH5052	Charité Berlin (Berlin)	R	16	R	4	I	4	S	1
	CH5066	Charité Berlin (Berlin)	S	1	S	0.5	S	1	R	32
	CH5159	Charité Berlin (Berlin)	R	1024	R	32	S	1	R	128
	CH5174	Charité Berlin (Berlin)	R	256	R	64	R	128	R	1024
	CH5182	Charité Berlin (Berlin)	S	1	I	2	R	16	R	32
	CH5193	Charité Berlin (Berlin)	R	1024	R	32	S	1	R	128
	CH5206	Charité Berlin (Berlin)	S	0.5	S	1	S	0.5	R	32
	CH5262	Charité Berlin (Berlin)	S	0.5	S	1	S	2	S	8
	CH5267	Charité Berlin (Berlin)	S	0.5	S	0.5	R	8	I	16
	CH5291	Charité Berlin (Berlin)	S	1	S	0.5	R	8	R	32
	CH5334	Charité Berlin (Berlin)	S	0.5	R	4	R	8	S	2
	CH5353	Charité Berlin (Berlin)	S	0.5	S	0.06	R	8	I	16
	CH5356	Charité Berlin (Berlin)	R	256	R	16	S	2	S	4
	CH5362	Charité Berlin (Berlin)	S	0.25	I	2	I	4	S	1
	CH5363	Charité Berlin (Berlin)	S	0.25	S	0.25	R	8	R	128
	CH5387	Charité Berlin (Berlin)	S	0.5	S	1	R	8	I	16
	CH5432	Charité Berlin (Berlin)	I	8	R	128	R	16	S	4
	CH5462	Charité Berlin (Berlin)	S	0.5	S	0.5	R	8	R	64
	CH5464	Charité Berlin (Berlin)	R	512	R	8	R	64	S	4
	CH5478	Charité Berlin (Berlin)	S	0.5	S	0.25	R	16	I	16
	CH5528	Charité Berlin (Berlin)	S	1	R	128	I	4	I	16
	CH5531	Charité Berlin (Berlin)	S	4	I	2	I	4	R	256
	CH5548	Charité Berlin (Berlin)	S	2	I	2	R	32	I	16
	CH5550	Charité Berlin (Berlin)	S	4	R	4	R	8	S	8
	CH5551	Charité Berlin (Berlin)	R	256	R	16	R	16	I	16
	CH5591	Charité Berlin (Berlin)	R	64	R	16	R	8	R	512
	CH5596	Charité Berlin (Berlin)	S	1	S	0.5	R	16	S	8
	CH5597	Charité Berlin (Berlin)	S	1	S	1	R	32	I	16
	CH5621	Charité Berlin (Berlin)	S	4	R	4	S	2	R	128
	CH5638	Charité Berlin (Berlin)	S	1	R	8	R	16	I	16
	CH5666	Charité Berlin (Berlin)	R	1024	R	32	R	8	R	128
	CH5688	Charité Berlin (Berlin)	R	128	R	32	R	16	I	16
	CH5695	Charité Berlin (Berlin)	R	1024	R	32	R	8	R	256
	ESP002	University Hospital Palma de Mallorca (Spain)	S	2	S	0.5	S	0.125	R	64
	ESP003	University Hospital Palma de Mallorca (Spain)	S	2	S	0.125	S	0.125	S	1
	ESP004	University Hospital Palma de Mallorca (Spain)	R	128	S	0.25	S	2	S	2
	ESP006	University Hospital Palma de Mallorca (Spain)	R	16	S	1	S	0.125	S	2
	ESP009	University Hospital Palma de Mallorca (Spain)	S	2	I	2	S	1	S	8
	ESP011	University Hospital Palma de Mallorca (Spain)	S	0.25	S	0.5	S	0.5	S	1
	ESP012	University Hospital Palma de Mallorca (Spain)	R	64	S	1	S	0.5	R	256
	ESP013	University Hospital Palma de Mallorca (Spain)	R	16	S	1	S	0.25	S	8
	ESP015	University Hospital Palma de Mallorca (Spain)	S	4	S	0.5	S	0.25	S	4
	ESP020	University Hospital Palma de Mallorca (Spain)	S	1	S	0.125	S	0.25	S	2
	ESP021	University Hospital Palma de Mallorca (Spain)	S	1	S	0.125	S	0.25	S	2
	ESP022	University Hospital Palma de Mallorca (Spain)	S	0.5	S	0.125	S	1	S	2
	ESP023	University Hospital Palma de Mallorca (Spain)	S	2	I	2	R	8	R	32
	ESP024	University Hospital Palma de Mallorca (Spain)	S	1	S	0.125	S	0.125	S	1
	ESP025	University Hospital Palma de Mallorca (Spain)	R	16	S	0.5	R	8	R	64
	ESP027	University Hospital Palma de Mallorca (Spain)	S	2	S	1	S	0.25	R	32
	ESP028	University Hospital Palma de Mallorca (Spain)	S	2	S	0.125	S	0.25	S	4
	ESP029	University Hospital Palma de Mallorca (Spain)	S	2	S	0.25	S	0.25	S	4
	ESP031	University Hospital Palma de Mallorca (Spain)	S	1	S	0.125	S	0.5	S	2
	ESP032	University Hospital Palma de Mallorca (Spain)	S	2	S	0.25	S	0.5	S	2
	ESP033	University Hospital Palma de Mallorca (Spain)	S	2	S	0.125	S	0.125	S	2
	ESP034	University Hospital Palma de Mallorca (Spain)	S	2	S	0.125	S	0.5	S	2
	ESP035	University Hospital Palma de Mallorca (Spain)	S	2	S	0.125	S	0.5	S	4
	ESP036	University Hospital Palma de Mallorca (Spain)	S	1	S	0.125	S	0.5	S	2
	ESP037	University Hospital Palma de Mallorca (Spain)	S	2	S	0.5	S	1	S	4
	ESP038	University Hospital Palma de Mallorca (Spain)	S	1	I	2	S	0.5	S	1
	ESP039	University Hospital Palma de Mallorca (Spain)	S	2	R	4	S	0.5	S	2
	ESP040	University Hospital Palma de Mallorca (Spain)	I	8	R	64	S	0.125	S	0.5
	ESP043	University Hospital Palma de Mallorca (Spain)	R	64	R	64	S	2	I	16
	ESP044	University Hospital Palma de Mallorca (Spain)	S	2	S	0.5	I	4	S	2
	ESP046	University Hospital Palma de Mallorca (Spain)	S	2	S	0.125	S	0.25	S	2
	ESP047	University Hospital Palma de Mallorca (Spain)	R	128	R	128	I	4	I	16
	ESP050	University Hospital Palma de Mallorca (Spain)	S	2	R	8	S	1	S	4
	ESP053	University Hospital Palma de Mallorca (Spain)	R	128	R	16	R	8	S	8
	ESP055	University Hospital Palma de Mallorca (Spain)	S	1	S	1	R	8	S	8
	ESP057	University Hospital Palma de Mallorca (Spain)	S	0.5	I	2	I	4	S	8
	ESP058	University Hospital Palma de Mallorca (Spain)	S	1	S	0.25	S	1	I	16
	ESP059	University Hospital Palma de Mallorca (Spain)	S	2	R	8	R	32	I	16
	ESP060	University Hospital Palma de Mallorca (Spain)	R	32	S	0.06	R	32	I	16
	ESP061	University Hospital Palma de Mallorca (Spain)	R	128	R	128	R	8	I	16
	ESP063	University Hospital Palma de Mallorca (Spain)	R	128	R	256	R	8	I	16
	ESP064	University Hospital Palma de Mallorca (Spain)	R	256	R	32	R	64	R	128
	ESP066	University Hospital Palma de Mallorca (Spain)	S	4	R	32	I	4	S	4
	ESP067	University Hospital Palma de Mallorca (Spain)	S	1	S	0.25	R	8	S	8
	ESP068	University Hospital Palma de Mallorca (Spain)	R	128	R	32	R	128	R	64
	ESP069	University Hospital Palma de Mallorca (Spain)	R	128	R	64	R	64	R	64
	ESP070	University Hospital Palma de Mallorca (Spain)	S	4	R	16	R	8	R	64
	ESP071	University Hospital Palma de Mallorca (Spain)	I	8	R	32	I	4	S	8
	ESP072	University Hospital Palma de Mallorca (Spain)	S	1	S	0.5	R	32	R	32
	ESP073	University Hospital Palma de Mallorca (Spain)	S	2	R	32	R	32	R	64
	ESP074	University Hospital Palma de Mallorca (Spain)	R	128	R	256	R	16	R	32
	ESP075	University Hospital Palma de Mallorca (Spain)	S	0.25	R	4	I	4	I	16
	ESP076	University Hospital Palma de Mallorca (Spain)	S	0.25	S	0.5	I	4	R	32
	ESP077	University Hospital Palma de Mallorca (Spain)	R	256	S	1	R	8	R	256
	ESP078	University Hospital Palma de Mallorca (Spain)	R	256	R	128	R	64	R	64
	ESP079	University Hospital Palma de Mallorca (Spain)	R	64	R	256	R	16	I	16
	ESP081	University Hospital Palma de Mallorca (Spain)	S	2	I	2	R	32	I	16
	ESP082	University Hospital Palma de Mallorca (Spain)	R	64	R	256	R	8	I	16
	ESP083	University Hospital Palma de Mallorca (Spain)	R	64	R	256	R	8	I	16
	ESP084	University Hospital Palma de Mallorca (Spain)	R	128	R	8	R	8	I	16
	ESP088	University Hospital Palma de Mallorca (Spain)	R	256	R	256	R	8	R	64
	ESP091	University Hospital Palma de Mallorca (Spain)	S	2	R	16	R	16	S	8
	F1659	University Hospital Frankfurt (Frankfurt)	S	0.5	R	32	I	4	S	4
	F1688	University Hospital Frankfurt (Frankfurt)	S	0.5	R	32	R	8	R	64
	F1689	University Hospital Frankfurt (Frankfurt)	S	0.5	R	16	R	32	R	64
	F1697	University Hospital Frankfurt (Frankfurt)	R	128	R	32	R	512	R	1024
	F1706	University Hospital Frankfurt (Frankfurt)	S	0.5	I	2	R	32	R	64
	F1712	University Hospital Frankfurt (Frankfurt)	R	64	R	32	R	16	R	32
	F1724	University Hospital Frankfurt (Frankfurt)	R	128	R	32	R	512	R	1024
	F1727	University Hospital Frankfurt (Frankfurt)	S	0.25	S	1	R	16	R	32
	F1741	University Hospital Frankfurt (Frankfurt)	R	128	R	32	R	512	R	1024
	F1745	University Hospital Frankfurt (Frankfurt)	R	64	R	64	R	32	R	32
	F1746	University Hospital Frankfurt (Frankfurt)	R	128	R	32	R	512	R	1024
	F1747	University Hospital Frankfurt (Frankfurt)	R	128	R	32	R	512	R	1024
	F1748	University Hospital Frankfurt (Frankfurt)	S	0.5	R	4	R	64	R	64
	F1752	University Hospital Frankfurt (Frankfurt)	R	1024	R	32	R	128	R	64
	F1754	University Hospital Frankfurt (Frankfurt)	R	256	R	16	R	16	R	512
	F1757	University Hospital Frankfurt (Frankfurt)	S	1	R	16	R	64	R	32
	F1758	University Hospital Frankfurt (Frankfurt)	S	0.25	S	0.25	S	1	R	32
	F1759	University Hospital Frankfurt (Frankfurt)	S	2	R	64	R	32	I	16
	F1760	University Hospital Frankfurt (Frankfurt)	R	256	R	16	R	128	R	64
	F1763	University Hospital Frankfurt (Frankfurt)	R	512	R	16	S	1	R	64
	F1764	University Hospital Frankfurt (Frankfurt)	S	4	I	2	R	16	R	128
	F1775	University Hospital Frankfurt (Frankfurt)	S	0.5	R	16	R	16	R	64
	F1787	University Hospital Frankfurt (Frankfurt)	R	64	R	32	R	16	R	32
	F1789	University Hospital Frankfurt (Frankfurt)	R	1024	R	32	R	512	R	128
	F1795	University Hospital Frankfurt (Frankfurt)	R	128	R	32	R	512	R	1024
	F1796	University Hospital Frankfurt (Frankfurt)	R	32	R	32	R	8	I	16
	F1798	University Hospital Frankfurt (Frankfurt)	R	32	R	32	R	8	I	16
	F1800	University Hospital Frankfurt (Frankfurt)	S	0.25	S	1	I	4	I	16
	F1801	University Hospital Frankfurt (Frankfurt)	S	0.5	R	16	R	8	R	32
	F1810	University Hospital Frankfurt (Frankfurt)	R	128	R	32	R	512	R	1024
	F1812	University Hospital Frankfurt (Frankfurt)	R	512	R	16	I	4	S	2
	F1821	University Hospital Frankfurt (Frankfurt)	R	1024	R	32	R	512	R	64
	F1823	University Hospital Frankfurt (Frankfurt)	S	0.5	I	2	R	16	I	16
	F1853	University Hospital Frankfurt (Frankfurt)	R	128	R	16	R	64	R	32
	F1862	University Hospital Frankfurt (Frankfurt)	S	2	I	2	I	4	R	32
	F1864	University Hospital Frankfurt (Frankfurt)	R	128	R	32	R	512	R	1024
	F1869	University Hospital Frankfurt (Frankfurt)	R	128	R	32	R	512	R	1024
	F1880	University Hospital Frankfurt (Frankfurt)	S	4	I	2	R	16	S	8
	F1883	University Hospital Frankfurt (Frankfurt)	S	2	R	4	R	16	I	16
	F1894	University Hospital Frankfurt (Frankfurt)	S	0.25	I	2	R	8	R	32
	F1957	University Hospital Frankfurt (Frankfurt)	S	1	R	64	R	8	I	16
	F1968	University Hospital Frankfurt (Frankfurt)	S	1	R	8	I	4	R	32
	F1979	University Hospital Frankfurt (Frankfurt)	R	256	R	32	R	512	R	1024
	F1983	University Hospital Frankfurt (Frankfurt)	R	256	R	32	R	512	R	1024
	F1997	University Hospital Frankfurt (Frankfurt)	S	0.25	R	4	R	16	R	32
	F2000	University Hospital Frankfurt (Frankfurt)	R	256	R	32	R	512	R	1024
	F2003	University Hospital Frankfurt (Frankfurt)	S	0.125	R	64	R	32	R	128
	F2005	University Hospital Frankfurt (Frankfurt)	S	1	R	8	R	32	R	64
	F2006	University Hospital Frankfurt (Frankfurt)	S	0.5	R	4	I	4	R	64
	F2010	University Hospital Frankfurt (Frankfurt)	S	1	R	16	R	8	R	32
	F2017	University Hospital Frankfurt (Frankfurt)	S	1	R	32	R	16	S	4
	F2020	University Hospital Frankfurt (Frankfurt)	S	0.5	R	16	R	32	R	64
	F2029	University Hospital Frankfurt (Frankfurt)	S	0.5	S	1	R	8	I	16
	F2030	University Hospital Frankfurt (Frankfurt)	R	128	R	16	I	4	S	1
	F2034	University Hospital Frankfurt (Frankfurt)	S	0.5	R	64	I	4	S	4
	F2035	University Hospital Frankfurt (Frankfurt)	S	2	I	2	R	16	S	4
	F2040	University Hospital Frankfurt (Frankfurt)	R	256	R	32	R	512	R	1024
	F2044	University Hospital Frankfurt (Frankfurt)	S	1	I	2	R	16	S	4
	F2045	University Hospital Frankfurt (Frankfurt)	R	256	R	4	R	128	R	128
	F2054	University Hospital Frankfurt (Frankfurt)	R	1024	R	64	R	512	R	128
	F2055	University Hospital Frankfurt (Frankfurt)	R	64	R	8	R	16	R	128
	F2056	University Hospital Frankfurt (Frankfurt)	R	64	R	32	R	8	I	16
	F2059	University Hospital Frankfurt (Frankfurt)	R	64	R	32	R	16	I	16
	F2064	University Hospital Frankfurt (Frankfurt)	R	256	R	32	R	512	R	1024
	F2065	University Hospital Frankfurt (Frankfurt)	S	0.5	I	2	R	8	I	16
	F2073	University Hospital Frankfurt (Frankfurt)	R	64	R	32	R	64	R	128
	F2075	University Hospital Frankfurt (Frankfurt)	S	1	R	4	I	4	R	32
	F2081	University Hospital Frankfurt (Frankfurt)	S	0.5	I	2	R	8	I	16
	F2084	University Hospital Frankfurt (Frankfurt)	S	0.5	S	1	I	4	I	16
	F2093	University Hospital Frankfurt (Frankfurt)	S	2	I	2	R	16	S	4
	F2097	University Hospital Frankfurt (Frankfurt)	R	256	R	32	R	512	R	1024
	F2098	University Hospital Frankfurt (Frankfurt)	R	256	R	32	S	2	R	32
	F2119	University Hospital Frankfurt (Frankfurt)	I	8	R	64	R	8	R	64
	F2128	University Hospital Frankfurt (Frankfurt)	S	0.5	I	2	R	8	I	16
	F2137	University Hospital Frankfurt (Frankfurt)	S	2	R	32	R	16	R	64
	F2148	University Hospital Frankfurt (Frankfurt)	S	0.5	R	32	R	16	R	64
	F2165	University Hospital Frankfurt (Frankfurt)	S	1	R	64	R	64	R	128
	F2166	University Hospital Frankfurt (Frankfurt)	S	2	R	64	R	64	R	128
	F2167	University Hospital Frankfurt (Frankfurt)	R	256	R	64	R	512	R	1024
	F2172	University Hospital Frankfurt (Frankfurt)	S	0.5	I	2	R	16	I	16
	F2176	University Hospital Frankfurt (Frankfurt)	R	128	R	8	I	4	S	8
	F2199	University Hospital Frankfurt (Frankfurt)	R	128	R	128	R	16	R	128
	F2205	University Hospital Frankfurt (Frankfurt)	S	1	S	1	I	4	I	16
	F2208	University Hospital Frankfurt (Frankfurt)	R	128	R	16	R	8	I	16
	F2230	University Hospital Frankfurt (Frankfurt)	S	0.5	R	4	R	8	R	64
	F2234	University Hospital Frankfurt (Frankfurt)	S	1	R	64	R	16	R	128
	F2235	University Hospital Frankfurt (Frankfurt)	R	128	R	32	R	16	R	32
	F2236	University Hospital Frankfurt (Frankfurt)	S	1	S	0.25	I	4	R	64
	F2240	University Hospital Frankfurt (Frankfurt)	R	128	R	128	R	16	R	128
	M70563004	University Hospital Muenster (Muenster)	S	1	S	1	R	32	R	128
	M70564993	University Hospital Muenster (Muenster)	S	0.5	I	2	R	32	I	16
	M70565254	University Hospital Muenster (Muenster)	S	1	S	0.5	R	16	R	32
	M70565897	University Hospital Muenster (Muenster)	S	1	I	2	R	8	R	128
	M70604538	University Hospital Muenster (Muenster)	S	1	R	128	R	128	I	16
	M70608424	University Hospital Muenster (Muenster)	S	1	R	128	R	32	I	16
	M70635118	University Hospital Muenster (Muenster)	R	256	R	8	R	16	I	16
	M70638412	University Hospital Muenster (Muenster)	R	64	R	16	R	32	R	64
	M70639645	University Hospital Muenster (Muenster)	S	2	S	1	R	16	I	16
	M70640096	University Hospital Muenster (Muenster)	S	0.25	S	0.25	R	16	S	4
	M70641593	University Hospital Muenster (Muenster)	S	0.5	S	0.06	I	4	S	2
	M70646050	University Hospital Muenster (Muenster)	S	0.5	I	2	S	2	S	8
	M70646077	University Hospital Muenster (Muenster)	S	0.5	S	0.5	S	0.5	S	0.5
	M70647319	University Hospital Muenster (Muenster)	S	2	S	0.5	S	0.25	R	32
	M70649365	University Hospital Muenster (Muenster)	S	2	R	32	R	32	S	8
	M70652746	University Hospital Muenster (Muenster)	S	0.5	S	0.25	I	4	R	256
	M70656672	University Hospital Muenster (Muenster)	S	0.25	S	0.5	I	4	S	8
	M70663247	University Hospital Muenster (Muenster)	S	1	S	0.25	R	8	S	1
	MHH0147	Hannover Medical School (Hanover)	S	2	S	1	I	4	S	4
	MHH0426	Hannover Medical School (Hanover)	S	1	I	2	S	1	S	8
	MHH0927	Hannover Medical School (Hanover)	S	0.5	S	0.5	S	0.125	S	1
	MHH0985	Hannover Medical School (Hanover)	I	8	I	2	R	8	R	128
	MHH14911	Hannover Medical School (Hanover)	S	0.25	S	0.06	I	4	I	16
	MHH14929	Hannover Medical School (Hanover)	S	0.25	I	2	R	16	S	2
	MHH14990	Hannover Medical School (Hanover)	S	0.25	S	0.5	S	1	I	16
	MHH15015	Hannover Medical School (Hanover)	S	1	S	0.25	S	2	S	2
	MHH15083	Hannover Medical School (Hanover)	R	256	R	16	I	4	R	32
	MHH15103	Hannover Medical School (Hanover)	S	0.5	I	2	R	16	R	32
	MHH15151	Hannover Medical School (Hanover)	S	2	S	1	R	16	S	8
	MHH15187	Hannover Medical School (Hanover)	S	0.5	S	0.125	S	0.5	I	16
	MHH15204	Hannover Medical School (Hanover)	S	0.5	I	2	R	8	S	8
	MHH1525	Hannover Medical School (Hanover)	R	128	R	4	I	4	R	32
	MHH15275	Hannover Medical School (Hanover)	R	32	R	8	S	2	S	4
	MHH15280	Hannover Medical School (Hanover)	S	1	S	0.125	I	4	S	2
	MHH15817	Hannover Medical School (Hanover)	S	1	I	2	S	0.5	R	32
	MHH16050	Hannover Medical School (Hanover)	S	4	S	1	R	128	R	256
	MHH16208	Hannover Medical School (Hanover)	S	1	I	2	R	16	I	16
	MHH16371	Hannover Medical School (Hanover)	S	0.25	R	4	S	2	I	16
	MHH16379	Hannover Medical School (Hanover)	S	1	S	0.5	R	8	S	4
	MHH16427	Hannover Medical School (Hanover)	S	1	I	2	R	16	I	16
	MHH16459	Hannover Medical School (Hanover)	S	4	S	0.5	R	16	R	256
	MHH16513	Hannover Medical School (Hanover)	S	1	R	4	R	8	S	4
	MHH16530	Hannover Medical School (Hanover)	S	1	S	0.5	R	16	R	32
	MHH16563	Hannover Medical School (Hanover)	S	2	S	0.5	I	4	I	16
	MHH16610	Hannover Medical School (Hanover)	S	1	R	4	R	8	S	4
	MHH16727	Hannover Medical School (Hanover)	S	1	S	0.125	I	4	I	16
	MHH16798	Hannover Medical School (Hanover)	S	1	R	4	R	8	S	4
	MHH16951	Hannover Medical School (Hanover)	I	8	R	4	R	32	R	128
	MHH17233	Hannover Medical School (Hanover)	R	256	R	64	R	8	R	32
	MHH17247	Hannover Medical School (Hanover)	S	0.5	S	0.5	R	16	S	4
	MHH17441	Hannover Medical School (Hanover)	R	128	R	32	R	16	R	32
	MHH17501	Hannover Medical School (Hanover)	S	1	I	2	R	8	R	128
	MHH17546	Hannover Medical School (Hanover)	R	16	R	4	R	8	R	128
	MHH17767	Hannover Medical School (Hanover)	R	1024	S	0.5	R	16	R	512
	MHH17783	Hannover Medical School (Hanover)	S	1	S	0.125	R	256	R	128
	MHH1883	Hannover Medical School (Hanover)	S	1	S	0.125	S	≤0.125	I	16
	MHH2419	Hannover Medical School (Hanover)	S	4	S	1	S	0.5	S	8
	MS1	University Hospital Muenster (Muenster)	S	0.5	S	1	S	≤0.5	S	1
	MS2	University Hospital Muenster (Muenster)	S	1	S	0.25	S	0.5	R	64
	MS5	University Hospital Muenster (Muenster)	S	0.5	S	0.125	S	0.125	S	1
	PSAE1401	University of Freiburg (Stuttgart)	S	0.25	S	1	I	4	S	1
	PSAE1438	University of Freiburg (Stuttgart)	S	4	R	4	R	8	S	2
	PSAE1439	University of Freiburg (Stuttgart)	S	2	R	4	R	8	S	2
	PSAE1630	University of Freiburg (Gera)	S	2	I	2	I	4	S	1
	PSAE1635	University of Freiburg (Munich)	S	2	I	2	I	4	S	1
	PSAE1641	University of Freiburg (Munich)	S	0.5	R	16	R	16	S	4
	PSAE1642	University of Freiburg (Munich)	S	0.5	S	0.5	S	2	S	0.5
	PSAE1645	University of Freiburg (Munich)	S	0.5	I	2	R	16	S	4
	PSAE1647	University of Freiburg (Munich)	S	1	I	2	I	4	S	1
	PSAE1649	University of Freiburg (Munich)	S	0.125	S	0.25	S	2	S	1
	PSAE1651	University of Freiburg (Munich)	S	1	I	2	I	4	S	1
	PSAE1654	University of Freiburg (Munich)	S	2	I	2	I	4	S	1
	PSAE1656	University of Freiburg (Munich)	S	0.5	S	0.5	S	2	S	0.5
	PSAE1742	University of Freiburg (Freiburg)	S	0.5	R	32	R	32	S	8
	PSAE1745	University of Freiburg (Munich)	R	64	R	4	I	4	S	4
	PSAE1837	University of Freiburg (Gera)	S	2	S	0.125	S	2	S	4
	PSAE1872	University of Freiburg (Berlin)	S	2	S	0.25	R	16	S	1
	PSAE1903	University of Freiburg (Gera)	S	4	R	4	S	1	S	2
	PSAE1912	University of Freiburg (Regensburg)	S	0.125	I	2	R	16	S	8
	PSAE1934	University of Freiburg (Bremen)	S	0.5	S	1	R	32	S	8
	PSAE1970	University of Freiburg (Regensburg)	S	0.25	I	2	I	4	S	4
	PSAE1975	University of Freiburg (Regensburg)	S	4	S	0.5	R	32	S	8
	PSAE1984	University of Freiburg (Bremen)	S	2	S	0.25	I	4	S	1
	PSAE2125	University of Freiburg (Neubrandenburg)	S	0.5	S	0.06	R	8	I	16
	PSAE2126	University of Freiburg (Neubrandenburg)	S	1	S	1	R	32	I	16
	PSAE2127	University of Freiburg (Hungary)	R	128	R	16	R	8	I	16
	PSAE2139	University of Freiburg (Romania)	R	1024	R	16	R	16	R	256
	PSAE2325	University of Freiburg (Neubrandenburg)	S	1	S	0.5	R	32	S	8
	Vb20477	University Hospital Essen (Essen)	R	128	R	32	R	512	R	128
	Vb3320	University Hospital Essen (Essen)	S	0.5	I	2	R	16	R	64
	ZG02420619	Private practice laboratory (Riesa)	S	1	I	2	R	16	S	8
	ZG02488718	Private practice laboratory (Radebeul)	S	0.25	S	0.25	R	8	S	2
	ZG02512057	Private practice laboratory (Radebeul)	S	1	S	0.25	R	16	S	2
	ZG205565	Private practice laboratory (Goerlitz)	S	0.25	I	2	S	1	S	2
	ZG205694	Private practice laboratory (Goerlitz)	S	0.125	S	0.5	S	0.5	S	0.5
	ZG205710	Private practice laboratory (Goerlitz)	S	0.25	I	2	S	1	S	2
	ZG205864	Private practice laboratory (Goerlitz)	R	128	R	16	I	4	R	32
	ZG301975	Private practice laboratory (Goerlitz)	S	1	S	0.5	R	8	I	16
	ZG302359	Private practice laboratory (Goerlitz)	S	0.5	S	0.06	S	1	S	1
	ZG302367	Private practice laboratory (Goerlitz)	S	1	S	0.125	S	0.25	S	2
	ZG302368	Private practice laboratory (Goerlitz)	S	0.5	S	0.06	S	0.5	S	2
	ZG302370	Private practice laboratory (Goerlitz)	S	1	R	32	S	1	S	1
	ZG302383	Private practice laboratory (Goerlitz)	S	0.5	S	1	S	0.25	S	1
	ZG302431	Private practice laboratory (Goerlitz)	S	1	S	0.125	S	0.25	S	2
	ZG302432	Private practice laboratory (Goerlitz)	S	2	S	0.125	S	0.25	S	2
	ZG302442	Private practice laboratory (Goerlitz)	S	1	S	0.125	S	0.25	S	1
	ZG302451	Private practice laboratory (Goerlitz)	S	1	S	0.125	S	0.25	S	1
	ZG314696	Private practice laboratory (Goerlitz)	S	0.25	S	0.125	S	1	S	1
	ZG314738	Private practice laboratory (Goerlitz)	S	2	S	0.5	S	1	S	2
	ZG314777	Private practice laboratory (Goerlitz)	S	1	S	0.125	I	4	S	2
	ZG316694	Private practice laboratory (Goerlitz)	S	1	S	0.25	S	0.5	S	2
	ZG316704	Private practice laboratory (Goerlitz)	S	1	S	0.125	S	1	S	4
	ZG316716	Private practice laboratory (Goerlitz)	S	1	S	0.125	S	0.25	S	2
	ZG316722	Private practice laboratory (Goerlitz)	S	1	S	0.125	S	1	S	4
	ZG322541	Private practice laboratory (Zwickau)	R	512	R	64	R	64	R	32
	ZG5003493	Private practice laboratory (Leipzig)	S	4	I	2	R	8	S	4
	ZG5021922	Private practice laboratory (Leipzig)	R	128	R	32	R	256	R	512
	ZG5048010	Private practice laboratory (Leipzig)	R	128	R	8	R	256	R	64
	ZG5051896	Private practice laboratory (Leipzig)	R	1024	R	32	R	32	R	64
	ZG5089456	Private practice laboratory (Leipzig)	R	128	R	64	R	64	R	32
	ZG8006959	Private practice laboratory (Leipzig)	R	128	R	16	R	64	R	128
	ZG8038581181	Private practice laboratory (Chemnitz)	R	1	R	8	R	8	R	64
	ZG8510487	Private practice laboratory (Leipzig)	R	256	R	32	R	64	R	128
	ZG8525123	Private practice laboratory (Leipzig)	R	64	R	16	R	16	R	128
	R= resistant, I= intermediate resistant, S= susceptible
	*The MIC values are given in μg/ml, and the classification of resistance and susceptibility is according to CLSI guidelines.
